# Expression variation analysis for tumor heterogeneity in single-cell RNA-sequencing data

**DOI:** 10.1101/479287

**Authors:** Emily F. Davis-Marcisak, Pranay Orugunta, Genevieve Stein-O’Brien, Sidharth V. Puram, Evanthia Roussos Torres, Alexander Hopkins, Elizabeth M. Jaffee, Alexander V. Favorov, Bahman Afsari, Loyal A. Goff, Elana J. Fertig

**Affiliations:** McKusick-Nathans Institute for Genomic Medicine, Johns Hopkins School of Medicine, Baltimore, MD, USA; Department of Oncology, Sidney Kimmel Comprehensive Cancer Center, Johns Hopkins School of Medicine, Baltimore, MD, USA; Solomon H. Snyder Department of Neuroscience, Johns Hopkins School of Medicine, Baltimore, MD, USA; Department of Otolaryngology-Head and Neck Surgery, Washington University School of Medicine, St. Louis, MO, USA; Department of Genetics, Washington University School of Medicine, St. Louis, MO, USA; Michigan Center for Translational Pathology, University of Michigan, Ann Arbor, MI, USA; Laboratory of Systems Biology and Computational Genetics, Vavilov Institute of General Genetics, Russian Academy of Sciences, Moscow, Russia; Department of Applied Mathematics and Statistics, Johns Hopkins University Whiting School of Engineering, Baltimore, MD, USA

**Keywords:** tumor heterogeneity, single-cell RNA-seq, T-cell receptor, genomics, cancer systems biology

## Abstract

Tumor heterogeneity provides a complex challenge to cancer treatment and is a critical component of therapeutic response, disease recurrence, and patient survival. Single-cell RNA-sequencing (scRNA-seq) technologies reveal the prevalence of intra-and inter-tumor heterogeneity. Computational techniques are essential to quantify the differences in variation of these profiles between distinct cell types, tumor subtypes, and patients to fully characterize intra-and inter-tumor molecular heterogeneity. We devised a new algorithm, Expression Variation Analysis in Single Cells (EVAsc), to perform multivariate statistical analyses of differential variation of expression in gene sets for scRNA-seq. EVAsc has high sensitivity and specificity to detect pathways with true differential heterogeneity in simulated data. We then apply EVAsc to several public domain scRNA-seq tumor datasets to quantify the landscape of tumor heterogeneity in several key applications in cancer genomics, i.e. immunogenicity, cancer subtypes, and metastasis. Immune pathway heterogeneity in hematopoietic cell populations in breast tumors corresponded to the amount diversity present in the T-cell repertoire of each individual. In head and neck squamous cell carcinoma (HNSCC) patients, we found dramatic differences in pathway dysregulation across basal primary tumors. Within the basal primary tumors we also identified increased immune dysregulation in individuals with a high proportion of fibroblasts present in the tumor microenvironment. Moreover, cells in HNSCC primary tumors had significantly more heterogeneity across pathways than cells in metastases, consistent with a model of clonal outgrowth. These results demonstrate the broad utility of EVAsc to quantify inter-and intra-tumor heterogeneity from scRNA-seq data without reliance on low dimensional visualization.
