## Supplementary material for "Expression variation analysis for tumor heterogeneity in single-cell RNA-sequencing data"

	E1	E2	E12	zscore	zscoreD12D1	zscoreD12D2	VarEta1	VarEta2	sdtotal	CovD12D12p	CovD12D1p2	CovD1D12	CovD1D12.1	vartotD12D1	vartotD12D2	pvalue	pvalueD12D1	pvalueD12D2	pvalueTotal	mysdtotal	pathway_name	metric	celltype	group1	group2
HALLMARK_PANCREAS_BETA_CELLS	0.0393124217659603	0.076012682149652	0.0669979508695153	-33.5434196320454	33.9169662042965	-17.0188065787324	6.42167250309307e-07	4.54913977620535e-07	0.00104741645391403	0.000193007009309549	0.00142273312107625	0.000226925337260836	0.000226925337260836	5.66302830672049e-07	1.80573962570269e-07	0	0	0	0	0.00126556448475463	HALLMARK_PANCREAS_BETA_CELLS	kendall_tau	T:CD8	Normal	Tumor
HALLMARK_MYOGENESIS	0.0698435020675198	0.124099946173956	0.114025905670492	-41.9075060746665	39.9697044920348	-16.2368827849082	9.12472991262014e-07	6.63700705743951e-07	0.00125545756479698	8.86606668106076e-05	0.00222013474299325	7.48701930305441e-05	7.48701930305441e-05	1.12190320056443e-06	2.84948005941901e-07	0	0	0	0	0.00148194069288485	HALLMARK_MYOGENESIS	kendall_tau	T:CD8	Normal	Tumor
HALLMARK_IL2_STAT5_SIGNALING	0.0622463506778443	0.11791951197604	0.111152947829611	-40.4976746163782	38.1034977211788	-10.7354713017577	1.23155018575534e-06	5.58318338512311e-07	0.00133785968033559	7.85999191157873e-05	0.00250873886937287	2.45655568956431e-05	2.45655568956431e-05	1.54742330452668e-06	2.97277688989654e-07	0	0	0	0	0.00139636162111094	HALLMARK_IL2_STAT5_SIGNALING	kendall_tau	T:CD8	Normal	Tumor
HALLMARK_ESTROGEN_RESPONSE_EARLY	0.0621457664105758	0.117771339572632	0.106161360811155	-42.2692810088254	39.8918777660566	-19.1835825867924	9.38646559817833e-07	6.93159586390154e-07	0.00127742167908956	9.06732894367813e-05	0.00233082526396221	0.000106341497038706	0.000106341497038706	1.11743051419665e-06	2.66271745683133e-07	0	0	0	0	0.00153125070374584	HALLMARK_ESTROGEN_RESPONSE_EARLY	kendall_tau	T:CD8	Normal	Tumor
HALLMARK_BILE_ACID_METABOLISM	0.0613473416147301	0.127073468731408	0.11361445518175	-43.3220539903251	40.5774516862477	-19.9681223754963	1.28825081842083e-06	9.13498410405411e-07	0.00148382924517151	9.90893013087853e-05	0.0031572567616401	0.00011829557872424	0.00011829557872424	1.55915704457105e-06	3.54309691545859e-07	0	0	0	0	0.00176061856912764	HALLMARK_BILE_ACID_METABOLISM	kendall_tau	T:CD8	Normal	Tumor
HALLMARK_MITOTIC_SPINDLE	0.0514480550056009	0.105120871279381	0.0904294554012815	-43.7395777640303	40.9148101799047	-26.7321580031753	7.41895016086581e-07	6.63878294144149e-07	0.00118565311547296	0.000105005862561156	0.00210511223851654	0.00016779087740904	0.00016779087740904	8.07723946480405e-07	2.02036387079867e-07	0	0	0	0	0.00152180091385721	HALLMARK_MITOTIC_SPINDLE	kendall_tau	T:CD8	Normal	Tumor
HALLMARK_INFLAMMATORY_RESPONSE	0.0605994593344126	0.112999454555684	0.10386355316895	-41.9539392449682	39.0526794887396	-15.7225336006449	9.31040747022232e-07	5.28931977109271e-07	0.00120829331047205	6.81267325147727e-05	0.00201019422208539	6.01720787737686e-05	6.01720787737686e-05	1.12730795584903e-06	2.37642994426493e-07	0	0	0	0	0.00134705816163612	HALLMARK_INFLAMMATORY_RESPONSE	kendall_tau	T:CD8	Normal	Tumor
HALLMARK_ESTROGEN_RESPONSE_LATE	0.0604441199466097	0.113809353937277	0.10226807589585	-43.2454558855309	39.8714986806706	-20.4515715873799	8.88489558040754e-07	5.34285927169681e-07	0.00119280152800474	8.00228100844829e-05	0.0018934745700747	0.000111010403830444	0.000111010403830444	1.00033542887653e-06	2.18459665154736e-07	0	0	0	0	0.00136329450257183	HALLMARK_ESTROGEN_RESPONSE_LATE	kendall_tau	T:CD8	Normal	Tumor
HALLMARK_ADIPOGENESIS	0.0556183565548035	0.113443635662857	0.102311591698184	-42.2063708639249	39.7093873539672	-17.6545614426533	1.05375095930725e-06	7.23314654582552e-07	0.0013330662451243	9.51154728341813e-05	0.00252036293743083	8.96966736621801e-05	8.96966736621801e-05	1.28267960452893e-06	2.97590462870757e-07	0	0	0	0	0.00156300739174668	HALLMARK_ADIPOGENESIS	kendall_tau	T:CD8	Normal	Tumor
HALLMARK_P53_PATHWAY	0.0563017292692434	0.113467105352979	0.103557163209576	-43.6625205031667	40.2329333481269	-16.8137919575793	1.0539253359467e-06	5.60223487140345e-07	0.00127049156749939	7.58574948434981e-05	0.00235907481973926	7.28320261007675e-05	7.28320261007675e-05	1.27955848174632e-06	2.47384869835805e-07	0	0	0	0	0.0014154858888063	HALLMARK_P53_PATHWAY	kendall_tau	T:CD8	Normal	Tumor
HALLMARK_HEME_METABOLISM	0.052529784271284	0.107827258829567	0.0964748208186622	-41.065447479184	39.7694289815705	-17.7882542979909	8.85653559338418e-07	8.27595562494829e-07	0.001308911426275	9.90388957339602e-05	0.00258520995555773	9.1999358014707e-05	9.1999358014707e-05	1.12101485970099e-06	3.07297382828461e-07	0	0	0	0	0.00164675664495609	HALLMARK_HEME_METABOLISM	kendall_tau	T:CD8	Normal	Tumor
HALLMARK_CHOLESTEROL_HOMEOSTASIS	0.0707258554946344	0.141850554381393	0.135706886484581	-38.8310269796314	37.2863597819868	-7.15909428686764	2.31935038868181e-06	9.35577024371197e-07	0.00180414173862615	0.000133494799964516	0.00406029145221785	-3.22122599270558e-05	-3.22122599270558e-05	2.93719882718086e-06	6.36443270985148e-07	0	0	8.1201712021084e-13	0	0.00174635924223532	HALLMARK_CHOLESTEROL_HOMEOSTASIS	kendall_tau	T:CD8	Normal	Tumor
HALLMARK_NOTCH_SIGNALING	0.0553555432699264	0.115662197599665	0.102509973645444	-40.189493369366	39.0991127377297	-19.3462911589657	1.1094203604355e-06	1.04225309504266e-06	0.00146685836244614	0.00016931083675829	0.00335907054083057	0.000171592794811018	0.000171592794811018	1.35449154649985e-06	3.62171277155497e-07	0	0	0	0	0.00187179926509293	HALLMARK_NOTCH_SIGNALING	kendall_tau	T:CD8	Normal	Tumor
HALLMARK_ALLOGRAFT_REJECTION	0.0636918184055133	0.113126085126239	0.104476771357541	-41.6750710036962	38.0508002201055	-17.2155036836929	9.54229411134845e-07	3.52801038331893e-07	0.00114325432405337	7.50550625894589e-05	0.00181159660139082	0.000114361969122247	0.000114361969122247	1.04887384424331e-06	1.52420043412244e-07	0	0	0	0	0.00118348553077434	HALLMARK_ALLOGRAFT_REJECTION	kendall_tau	T:CD8	Normal	Tumor
HALLMARK_INTERFERON_GAMMA_RESPONSE	0.0540466294485566	0.111079992063714	0.0997834672466623	-44.1299347769934	40.0529094030345	-20.3286837267274	1.04214927424333e-06	5.28138816002049e-07	0.00125311136386411	8.13738015173447e-05	0.00226721217484874	0.000110075019282585	0.000110075019282585	1.20395958973837e-06	2.08795670865151e-07	0	0	0	0	0.00139995172702047	HALLMARK_INTERFERON_GAMMA_RESPONSE	kendall_tau	T:CD8	Normal	Tumor
HALLMARK_ANDROGEN_RESPONSE	0.0510316439447447	0.0960865266911372	0.0869688669003325	-39.4584575860502	38.3914595962918	-16.1807203364514	6.43718956192193e-07	5.6005865170774e-07	0.00109716799438369	9.64487684607957e-05	0.00177768094245105	9.05777007636013e-05	9.05777007636013e-05	7.76233353636361e-07	2.17519983305418e-07	0	0	0	0	0.00136212681875793	HALLMARK_ANDROGEN_RESPONSE	kendall_tau	T:CD8	Normal	Tumor
HALLMARK_TNFA_SIGNALING_VIA_NFKB	0.0620446416758384	0.113243346361823	0.108669562196672	-40.7259956530059	37.9145097543272	-7.66561681997011	1.11979596646992e-06	3.60631344517056e-07	0.0012167281171186	6.60547099469184e-05	0.0019651228076818	-1.0697511199447e-05	-1.0697511199447e-05	1.41225601080748e-06	2.5600583835047e-07	0	0	1.77635683940025e-14	0	0.00114011445472135	HALLMARK_TNFA_SIGNALING_VIA_NFKB	kendall_tau	T:CD8	Normal	Tumor
HALLMARK_PEROXISOME	0.0549317087281739	0.115425947826435	0.10030760572293	-43.2851667224981	40.8752877223014	-23.8723588543625	9.70358973114018e-07	8.82855113357213e-07	0.00136132805982659	0.000116372849862625	0.00271725811343329	0.000158676866949757	0.000158676866949757	1.13233505109761e-06	3.010676824746e-07	0	0	0	0	0.00172441529687466	HALLMARK_PEROXISOME	kendall_tau	T:CD8	Normal	Tumor
HALLMARK_INTERFERON_ALPHA_RESPONSE	0.0536290966793718	0.1076041594575	0.0982725408005769	-41.2909520785286	38.8209259477888	-15.8202914848176	1.02293324144305e-06	5.85808853912805e-07	0.00126836197331671	0.000114120022261773	0.00238772003623429	0.000102946158399794	0.000102946158399794	1.2224632249059e-06	2.47924493341356e-07	0	0	0	0	0.00144633359445452	HALLMARK_INTERFERON_ALPHA_RESPONSE	kendall_tau	T:CD8	Normal	Tumor
HALLMARK_TGF_BETA_SIGNALING	0.052921166424044	0.106029738095795	0.0950196171037309	-40.4957380030897	38.9847479264335	-18.5351953232677	9.15119175231031e-07	7.04810171386942e-07	0.00127276445056341	0.000132921610905763	0.00246725826123931	0.000148183837349494	0.000148183837349494	1.06611871477841e-06	2.52849778484663e-07	0	0	0	0	0.00156359116067687	HALLMARK_TGF_BETA_SIGNALING	kendall_tau	T:CD8	Normal	Tumor
HALLMARK_FATTY_ACID_METABOLISM	0.0537160648637651	0.11276908226936	0.0993242402921567	-42.1873288505194	40.1956153670697	-20.8968032307968	9.91560074809706e-07	8.67826510357102e-07	0.00136359326236485	0.000110622205810554	0.0027215445892657	0.00013423257220146	0.00013423257220146	1.18744306846604e-06	3.13953632234045e-07	0	0	0	0	0.00170086366914307	HALLMARK_FATTY_ACID_METABOLISM	kendall_tau	T:CD8	Normal	Tumor
HALLMARK_UNFOLDED_PROTEIN_RESPONSE	0.0627489282966706	0.121971086509084	0.111582957899618	-39.9566161213814	38.8212879466328	-15.5068868873747	1.23900433788301e-06	8.57798383622882e-07	0.00144803408851653	0.00017281574480283	0.00312536928093008	0.00015289854485252	0.00015289854485252	1.48235981462498e-06	3.48771633262782e-07	0	0	0	0	0.00171890407959653	HALLMARK_UNFOLDED_PROTEIN_RESPONSE	kendall_tau	T:CD8	Normal	Tumor
HALLMARK_MTORC1_SIGNALING	0.0575585907558088	0.113898387656727	0.103466459031735	-42.3037880126957	39.5238145380669	-17.1919054138956	1.03698722044782e-06	6.36679591360858e-07	0.00129370275249327	9.33459453717946e-05	0.00239338215536212	8.95498992612093e-05	8.95498992612093e-05	1.24913853851902e-06	2.68197798722128e-07	0	0	0	0	0.00148485542879247	HALLMARK_MTORC1_SIGNALING	kendall_tau	T:CD8	Normal	Tumor
HALLMARK_UV_RESPONSE_UP	0.0513483663446958	0.102377475833385	0.0932371895268125	-42.6737140147435	39.7876336209736	-16.4540983694168	8.21176677882436e-07	5.08754364072696e-07	0.00115322636197545	7.39000275115642e-05	0.00200456547346896	6.73472561475708e-05	6.73472561475708e-05	1.00840914110627e-06	2.08582590447724e-07	0	0	0	0	0.00133783011668233	HALLMARK_UV_RESPONSE_UP	kendall_tau	T:CD8	Normal	Tumor
HALLMARK_ANGIOGENESIS	0.0753725623060402	0.13738114837578	0.126101156327259	-39.5877895644628	37.622964797564	-16.0445421827916	1.59487355668487e-06	7.58598698302908e-07	0.00153410307834506	0.000167717837521002	0.00265226760340913	0.000192521580186227	0.000192521580186227	1.71802402878266e-06	3.94268493982784e-07	0	0	0	0	0.00160096765159069	HALLMARK_ANGIOGENESIS	kendall_tau	T:CD8	Normal	Tumor
HALLMARK_MYC_TARGETS_V1	0.070296349502625	0.123696795082037	0.110871576268118	-40.5191205193059	38.6520784921803	-22.4222616544787	9.94644331498161e-07	6.42235375672503e-07	0.00127940599778595	0.000181930448777101	0.00232247199803358	0.000246666064998962	0.000246666064998962	1.00198632634222e-06	2.27167936197935e-07	0	0	0	0	0.00153059445838164	HALLMARK_MYC_TARGETS_V1	kendall_tau	T:CD8	Normal	Tumor
HALLMARK_DNA_REPAIR	0.0553454700887331	0.115265281086755	0.100096520582509	-40.6814872750728	39.47875116994	-23.6001260223599	1.04693644954493e-06	1.02250146448111e-06	0.00143855410535233	0.000170429496839996	0.00323853861947347	0.000235025014573003	0.000235025014573003	1.18493055506694e-06	3.13115552125473e-07	0	0	0	0	0.0018716151930155	HALLMARK_DNA_REPAIR	kendall_tau	T:CD8	Normal	Tumor
HALLMARK_KRAS_SIGNALING_UP	0.0670287551710059	0.118487536103454	0.109974849447246	-40.8923404067325	38.9835245334525	-13.8028175412996	9.03439323164368e-07	5.80122605783198e-07	0.001218015570076	7.74373841701901e-05	0.00195762624445373	4.82299557400525e-05	4.82299557400525e-05	1.11362675830778e-06	2.80362594608532e-07	0	0	0	0	0.00137313629463659	HALLMARK_KRAS_SIGNALING_UP	kendall_tau	T:CD8	Normal	Tumor
HALLMARK_HYPOXIA	0.0563486535089589	0.0999729721665082	0.0941332825159265	-40.7012020014044	38.1243569473886	-10.9835303409244	7.01634081879909e-07	3.4716173043733e-07	0.00102410732460872	5.64522748852138e-05	0.00147712682794394	2.07047409466372e-05	2.07047409466372e-05	8.82257312560126e-07	1.82680353862636e-07	0	0	0	0	0.00109605449525502	HALLMARK_HYPOXIA	kendall_tau	T:CD8	Normal	Tumor
HALLMARK_SPERMATOGENESIS	0.0630389149778916	0.123075058344195	0.106227209456628	-42.498712990227	40.8102390337816	-26.8373943128242	8.99434017537172e-07	9.96168372815805e-07	0.00137680877043727	0.000141158595172717	0.00295729151295961	0.000214795162168477	0.000214795162168477	1.01993761348946e-06	2.94101622453424e-07	0	0	0	0	0.00183697507763461	HALLMARK_SPERMATOGENESIS	kendall_tau	T:CD8	Normal	Tumor
HALLMARK_OXIDATIVE_PHOSPHORYLATION	0.0674567150849156	0.128772514804694	0.113474184370465	-42.5602777052323	40.5677745933926	-23.8176726623226	1.08781929379465e-06	8.87743551804514e-07	0.00140554716946788	0.000178971276774884	0.00284673502782155	0.000229332892869173	0.000229332892869173	1.18671716123769e-06	3.12562195779321e-07	0	0	0	0	0.00175199323931748	HALLMARK_OXIDATIVE_PHOSPHORYLATION	kendall_tau	T:CD8	Normal	Tumor
HALLMARK_EPITHELIAL_MESENCHYMAL_TRANSITION	0.0784346080286253	0.128172478200798	0.11952404699366	-38.2705674820165	36.6728370502889	-14.0440793750966	1.1024326121767e-06	4.86625394564472e-07	0.0012605784413281	0.000120420629014645	0.00167320622165161	0.000142181688665146	0.000142181688665146	1.1553690155728e-06	2.79217280752049e-07	0	0	0	0	0.00127315733256946	HALLMARK_EPITHELIAL_MESENCHYMAL_TRANSITION	kendall_tau	T:CD8	Normal	Tumor
HALLMARK_MYC_TARGETS_V2	0.0558174747416387	0.121490049364371	0.105792543886144	-41.449412063528	40.4131152422028	-22.2421083733459	1.22425001746678e-06	1.18608298663183e-06	0.00155252471931967	0.000196055950456389	0.00365702865698597	0.000232418102724884	0.000232418102724884	1.42919246275906e-06	3.980917879885e-07	0	0	0	0	0.00199811441832162	HALLMARK_MYC_TARGETS_V2	kendall_tau	T:CD8	Normal	Tumor
HALLMARK_E2F_TARGETS	0.0518325189408399	0.105620638650411	0.0917579801761057	-40.2035608280123	39.0537754752449	-23.1340902700229	8.48919497418167e-07	8.41041982557002e-07	0.00129998518452141	0.000144441844409867	0.00260861064799209	0.00020140161904608	0.00020140161904608	9.45138469900095e-07	2.59077502688441e-07	0	0	0	0	0.00169383274990432	HALLMARK_E2F_TARGETS	kendall_tau	T:CD8	Normal	Tumor
HALLMARK_IL6_JAK_STAT3_SIGNALING	0.0575044449783575	0.110969273702703	0.100589141300829	-42.5286177964389	39.2474996438742	-17.8824100892184	9.25913065253409e-07	5.54511689297421e-07	0.00121672706658101	7.22314428909729e-05	0.00202660347527264	7.44385209859675e-05	7.44385209859675e-05	1.10509721850573e-06	2.36940864605361e-07	0	0	0	0	0.00137987856899688	HALLMARK_IL6_JAK_STAT3_SIGNALING	kendall_tau	T:CD8	Normal	Tumor
HALLMARK_PROTEIN_SECRETION	0.0553183189293084	0.113055966450107	0.098021576714938	-41.6239306840521	40.131260105157	-24.1570468781042	9.57616780430066e-07	8.66502495716572e-07	0.0013505995987511	0.000171079185107597	0.00267683430008505	0.000228982998062541	0.000228982998062541	1.0322867443273e-06	2.87332486928668e-07	0	0	0	0	0.00172439219569943	HALLMARK_PROTEIN_SECRETION	kendall_tau	T:CD8	Normal	Tumor
HALLMARK_UV_RESPONSE_DN	0.0571488423408056	0.107735161839835	0.0981271365319018	-40.768540038095	38.73034328668	-16.0385035909804	8.53135428922011e-07	5.86492734971106e-07	0.00119984505828591	7.12256120770274e-05	0.00188139963257489	7.01683635387284e-05	7.01683635387284e-05	1.01945092430604e-06	2.58872834798233e-07	0	0	0	0	0.00138210827894343	HALLMARK_UV_RESPONSE_DN	kendall_tau	T:CD8	Normal	Tumor
HALLMARK_APOPTOSIS	0.0620556359932042	0.118988266184358	0.109780046455853	-42.8358001027261	38.7641125092987	-16.3590835773559	1.27202946627953e-06	3.94450552857469e-07	0.00129092215843443	7.96308239946718e-05	0.00210538243284371	0.000107760119344903	0.000107760119344903	1.4157286294884e-06	2.16835185690275e-07	0	0	0	0	0.00124516848346493	HALLMARK_APOPTOSIS	kendall_tau	T:CD8	Normal	Tumor
HALLMARK_REACTIVE_OXIGEN_SPECIES_PATHWAY	0.0534513141735309	0.104459087414622	0.0921415858602911	-38.2353383405163	37.337568389998	-20.9055158818701	1.06488420598437e-06	6.14799622967071e-07	0.00129602616831275	0.000228400727146208	0.00209559137865594	0.00030604522687373	0.00030604522687373	9.73770569945805e-07	2.47155038969388e-07	0	0	0	0	0.00149216386766899	HALLMARK_REACTIVE_OXIGEN_SPECIES_PATHWAY	kendall_tau	T:CD8	Normal	Tumor
HALLMARK_COMPLEMENT	0.0562405273815469	0.111193199514005	0.100975392723387	-43.5004152923353	39.3499279574207	-17.8176467609171	1.04051724042904e-06	4.55328189950426e-07	0.00122304759939238	6.14500289450523e-05	0.00188123558061047	7.76496147737856e-05	7.76496147737856e-05	1.19242212952701e-06	2.2886274934204e-07	0	0	0	0	0.00127228016167883	HALLMARK_COMPLEMENT	kendall_tau	T:CD8	Normal	Tumor
HALLMARK_APICAL_JUNCTION	0.0621953505197974	0.10959236662968	0.0999604154806355	-41.2126399945964	38.8254756975577	-17.6607384111639	7.27155855638593e-07	4.95482558602095e-07	0.00110572981068645	7.04441167431302e-05	0.00168305594461765	8.50186140463763e-05	8.50186140463763e-05	8.46121477133347e-07	1.97447845014615e-07	0	0	0	0	0.00129593166429268	HALLMARK_APICAL_JUNCTION	kendall_tau	T:CD8	Normal	Tumor
HALLMARK_GLYCOLYSIS	0.0550500366366799	0.108861604847294	0.0955617021685195	-43.0173432858067	40.7542481697229	-22.7485450291242	7.4371460992281e-07	7.21104448836254e-07	0.00121029709524524	9.09353632150989e-05	0.00221418807954869	0.000119754209544656	0.000119754209544656	8.88130774921639e-07	2.41813865998351e-07	0	0	0	0	0.00155557918304206	HALLMARK_GLYCOLYSIS	kendall_tau	T:CD8	Normal	Tumor
HALLMARK_PI3K_AKT_MTOR_SIGNALING	0.051536053743121	0.0980522647063197	0.0864502632684745	-39.6791141469078	38.3338053620918	-21.3320277211656	6.72509931795872e-07	6.01800134089378e-07	0.00112885342976192	0.000132879696476188	0.00194787492732061	0.000166860606410364	0.000166860606410364	7.29546166828163e-07	1.95802303154513e-07	0	0	0	0	0.00144565388385234	HALLMARK_PI3K_AKT_MTOR_SIGNALING	kendall_tau	T:CD8	Normal	Tumor
HALLMARK_G2M_CHECKPOINT	0.0512851947247814	0.0993230197789933	0.0867496016418428	-40.3955115197414	38.9591638385332	-22.5480907368668	6.6984476979992e-07	6.44321416097818e-07	0.00114637087624282	0.000118509890901355	0.00192814721956689	0.000160302629964533	0.000160302629964533	7.2864048578915e-07	2.10947571583757e-07	0	0	0	0	0.00147680107627921	HALLMARK_G2M_CHECKPOINT	kendall_tau	T:CD8	Normal	Tumor
HALLMARK_APICAL_SURFACE	0.0609913217431473	0.108977006727348	0.100554518876284	-38.4874078173024	37.3895948974229	-14.3924513875938	8.9383831362328e-07	5.60645033294431e-07	0.00120601962957396	0.000130584444155254	0.00203415589776197	0.000126512981039005	0.000126512981039005	1.01964730872259e-06	2.42461097331664e-07	0	0	0	0	0.00139031935656864	HALLMARK_APICAL_SURFACE	kendall_tau	T:CD8	Normal	Tumor
HALLMARK_XENOBIOTIC_METABOLISM	0.0575976388983946	0.117919303986941	0.105767419449437	-42.3666022019875	39.7948790490855	-18.5480789864616	1.11400168366612e-06	8.13211267519064e-07	0.00138824095573686	8.94839831228084e-05	0.00273019763859733	9.1567252149264e-05	9.1567252149264e-05	1.3651934126174e-06	3.29229334959298e-07	0	0	0	0	0.0016464287182414	HALLMARK_XENOBIOTIC_METABOLISM	kendall_tau	T:CD8	Normal	Tumor
HALLMARK_WNT_BETA_CATENIN_SIGNALING	0.0560307428313015	0.105910200373977	0.0974042706788622	-36.7158112752035	36.4143900848311	-13.386754626338	1.03025960853171e-06	7.15338709564087e-07	0.00132121092869223	0.000130339188656394	0.00232593722470912	0.000128325234741429	0.000128325234741429	1.19091910302129e-06	3.03731812525874e-07	0	0	0	0	0.00153366245684734	HALLMARK_WNT_BETA_CATENIN_SIGNALING	kendall_tau	T:CD8	Normal	Tumor
HALLMARK_KRAS_SIGNALING_DN	0.0736469704761867	0.12809841501273	0.119173578721907	-39.0318169094189	38.0681520047159	-13.9415879009165	1.08721788008286e-06	7.5895436808091e-07	0.00135873921271294	0.000100426144669475	0.00266518014360729	9.41682425092058e-05	9.41682425092058e-05	1.33023368773444e-06	3.0980385033313e-07	0	0	0	0	0.00159200258077075	HALLMARK_KRAS_SIGNALING_DN	kendall_tau	T:CD8	Normal	Tumor
HALLMARK_COAGULATION	0.0675753877218196	0.123019374433827	0.112756278987028	-40.6923002461343	38.9656652999505	-15.422698923056	1.02510734564348e-06	7.31347630912147e-07	0.0013253131616926	8.57075057065677e-05	0.00222255200783399	6.75078781030977e-05	6.75078781030977e-05	1.24445229266635e-06	3.42828918907417e-07	0	0	0	0	0.00152188948770135	HALLMARK_COAGULATION	kendall_tau	T:CD8	Normal	Tumor
HALLMARK_HEDGEHOG_SIGNALING	0.0631687188021643	0.112945499875607	0.104091602361319	-35.5319959299838	37.2138206484137	-12.5963694652489	9.14713819816648e-07	9.47807619045197e-07	0.00136474226096426	0.000176985498167378	0.00259390240706899	0.000140402014287791	0.000140402014287791	1.10927182803453e-06	3.94058300682471e-07	0	0	0	0	0.00172054478516244	HALLMARK_HEDGEHOG_SIGNALING	kendall_tau	T:CD8	Normal	Tumor
