## Supplementary material for "Expression variation analysis for tumor heterogeneity in single-cell RNA-sequencing data"

	E1	E2	E12	zscore	zscoreD12D1	zscoreD12D2	VarEta1	VarEta2	sdtotal	CovD12D12p	CovD12D1p2	CovD1D12	CovD1D12.1	vartotD12D1	vartotD12D2	pvalue	pvalueD12D1	pvalueD12D2	pvalueTotal	mysdtotal	pathway_name	metric	celltype	group1	group2
HALLMARK_PANCREAS_BETA_CELLS	0.0529261956881032	0.0757944149991836	0.0654074952894579	-11.0367389562901	10.7896864392253	-10.4268485817024	2.60434707351637e-06	1.58887304469884e-06	0.00204773536332584	0.000326710895523389	0.00150008286407907	0.000341612500691003	0.000341612500691003	1.2381412811399e-06	8.92355807359703e-07	0	0	0	0	0.00305932024126463	HALLMARK_PANCREAS_BETA_CELLS	kendall_tau	T:CD4	Normal	Tumor
HALLMARK_MYOGENESIS	0.0846850070554383	0.116936463834295	0.10277943851985	-14.7887877165129	14.7177372007582	-13.4024906895221	2.20104313787276e-06	2.45486571245927e-06	0.00215775551217742	0.000327286413861993	0.00252166100673613	0.000310046899504538	0.000310046899504538	1.41149876271211e-06	1.01576565460036e-06	0	0	0	0	0.00380053869183789	HALLMARK_MYOGENESIS	kendall_tau	T:CD4	Normal	Tumor
HALLMARK_IL2_STAT5_SIGNALING	0.082203377054951	0.111747358598846	0.0984695330221481	-13.1682703494522	13.5359446326477	-11.7798749682139	2.57892307227626e-06	2.354698686972e-06	0.00222117576054851	0.00039226729710857	0.00217339806831356	0.000371547879065955	0.000371547879065955	1.34408489677412e-06	1.17049381978239e-06	0	0	0	0	0.00370079065116807	HALLMARK_IL2_STAT5_SIGNALING	kendall_tau	T:CD4	Normal	Tumor
HALLMARK_ESTROGEN_RESPONSE_EARLY	0.072017100815099	0.107422589303521	0.091584565766461	-16.9279628179484	16.3286057480167	-16.0725298150746	1.60999702587139e-06	2.66453689583447e-06	0.00206749460016365	0.000227024920746888	0.00270193311318355	0.000222068861357514	0.000222068861357514	1.33605450203001e-06	8.71031878797349e-07	0	0	0	0	0.00394000577383447	HALLMARK_ESTROGEN_RESPONSE_EARLY	kendall_tau	T:CD4	Normal	Tumor
HALLMARK_BILE_ACID_METABOLISM	0.0720095268400866	0.115089864912798	0.0958223681159548	-16.0417592926898	15.60237886065	-15.5510818209807	2.87724295216777e-06	4.23473208180517e-06	0.00266682864728369	0.000383824645678993	0.00424615206581358	0.00038585232513451	0.00038585232513451	2.22938243191211e-06	1.43507421971163e-06	0	0	0	0	0.00496274349333192	HALLMARK_BILE_ACID_METABOLISM	kendall_tau	T:CD4	Normal	Tumor
HALLMARK_MITOTIC_SPINDLE	0.06815142744148	0.104441278526517	0.0879353720285962	-17.1243193490778	16.6333278263878	-16.1579398685223	1.49981409445142e-06	2.89119294181572e-06	0.00209547298628905	0.000219435468996741	0.0027404665669453	0.000209683852730143	0.000209683852730143	1.31471018324404e-06	9.43534438304191e-07	0	0	0	0	0.00407541522459715	HALLMARK_MITOTIC_SPINDLE	kendall_tau	T:CD4	Normal	Tumor
HALLMARK_INFLAMMATORY_RESPONSE	0.0699388272441362	0.103203492032386	0.0883084904547038	-14.4572767661105	14.1468579047178	-13.7543066770307	2.50778142198536e-06	2.6863328660895e-06	0.002279059957104	0.000327127337494534	0.00264548942938875	0.000334145992545587	0.000334145992545587	1.58609641624984e-06	1.07274529734213e-06	0	0	0	0	0.00395913008590724	HALLMARK_INFLAMMATORY_RESPONSE	kendall_tau	T:CD4	Normal	Tumor
HALLMARK_ESTROGEN_RESPONSE_LATE	0.0750332419737298	0.107647072080454	0.0932230780510562	-16.5482814268431	16.1334446402332	-15.1817556578974	1.5487199354397e-06	2.23544633784843e-06	0.00194529336432532	0.000229707745087524	0.00228068622559455	0.00021723134110625	0.00021723134110625	1.17116920799051e-06	8.02665976139369e-07	0	0	0	0	0.00361668142923679	HALLMARK_ESTROGEN_RESPONSE_LATE	kendall_tau	T:CD4	Normal	Tumor
HALLMARK_ADIPOGENESIS	0.0719380261123008	0.111030711592293	0.0932296915008781	-16.7906406056943	16.3994658408673	-16.064947221614	1.97039807524989e-06	3.35031573457193e-06	0.00230666725164724	0.000275320929071175	0.00317860062432357	0.000271964029661159	0.000271964029661159	1.58562071430813e-06	1.1278100235471e-06	0	0	0	0	0.00439164386867975	HALLMARK_ADIPOGENESIS	kendall_tau	T:CD4	Normal	Tumor
HALLMARK_P53_PATHWAY	0.0708537955203595	0.104718695063482	0.089449856938422	-15.5258728963869	15.5293647872668	-14.267222824953	2.04166235579629e-06	2.6159333158924e-06	0.00215814635085035	0.000302317738075816	0.0024617425088762	0.000289646130797482	0.000289646130797482	1.33395182261853e-06	1.04533647993308e-06	0	0	0	0	0.00389033768813379	HALLMARK_P53_PATHWAY	kendall_tau	T:CD4	Normal	Tumor
HALLMARK_HEME_METABOLISM	0.069073060453795	0.109091577805265	0.0907444063750841	-16.9630354466386	16.5130007620855	-16.3328097601871	1.92850783720801e-06	3.53712880471264e-06	0.00233787010800871	0.000268934740698936	0.00331191976380857	0.000265764366467439	0.000265764366467439	1.62234348671913e-06	1.16187527421113e-06	0	0	0	0	0.00450436815637414	HALLMARK_HEME_METABOLISM	kendall_tau	T:CD4	Normal	Tumor
HALLMARK_CHOLESTEROL_HOMEOSTASIS	0.0859363252204196	0.129270395385763	0.109887327662486	-13.1220534013574	13.4013453069309	-12.1612929988216	5.60289290503359e-06	5.20285269775339e-06	0.00328720939442363	0.000796185014695666	0.00487531777781032	0.000776338873366436	0.000776338873366436	3.09411534218873e-06	2.44030300781397e-06	0	0	0	0	0.00549880790825389	HALLMARK_CHOLESTEROL_HOMEOSTASIS	kendall_tau	T:CD4	Normal	Tumor
HALLMARK_NOTCH_SIGNALING	0.0832246590108139	0.123319459522858	0.105221105458621	-15.0831204598371	15.1185551163127	-14.0749896934734	2.73980121993041e-06	4.22652552197248e-06	0.00263937999194941	0.000411777202933049	0.00397769763777956	0.000390589126009859	0.000390589126009859	2.01682266227761e-06	1.55341544207855e-06	0	0	0	0	0.00492781148639174	HALLMARK_NOTCH_SIGNALING	kendall_tau	T:CD4	Normal	Tumor
HALLMARK_ALLOGRAFT_REJECTION	0.0788770582948712	0.105888293615988	0.0936329511917636	-13.6768905880904	13.7003978022929	-12.4705167555535	1.87880599974396e-06	1.92163890424063e-06	0.00194947298108606	0.000269742951680977	0.001758611900298	0.00026374047999274	0.00026374047999274	1.06001774766619e-06	8.65788434075038e-07	0	0	0	0	0.00333280155766512	HALLMARK_ALLOGRAFT_REJECTION	kendall_tau	T:CD4	Normal	Tumor
HALLMARK_INTERFERON_GAMMA_RESPONSE	0.07210008338398	0.109155797709667	0.0924934992185415	-16.8624744966733	16.4586839944466	-16.0148016841812	2.13358178519759e-06	2.59553565858873e-06	0.00217465340773796	0.000286532485834609	0.00255571470593931	0.000288825591735126	0.000288825591735126	1.43528757759134e-06	9.82496972411133e-07	0	0	0	0	0.00389619279302169	HALLMARK_INTERFERON_GAMMA_RESPONSE	kendall_tau	T:CD4	Normal	Tumor
HALLMARK_ANDROGEN_RESPONSE	0.0676390958546116	0.101924238919092	0.0862516766698826	-16.329306063964	15.9350394224213	-15.4594058016877	1.79300284268563e-06	2.51535127566303e-06	0.00207565751470435	0.000249425410327566	0.00237081572810839	0.000247345404837304	0.000247345404837304	1.26429066788809e-06	9.27766392281509e-07	0	0	0	0	0.00381195970502855	HALLMARK_ANDROGEN_RESPONSE	kendall_tau	T:CD4	Normal	Tumor
HALLMARK_TNFA_SIGNALING_VIA_NFKB	0.0758015946894852	0.104904626708616	0.0921065245927444	-14.1895779428045	14.6582706209214	-12.325669939526	2.21687288432666e-06	1.88978814691296e-06	0.00202648983003607	0.000343645098545512	0.00181008836406569	0.000320762366206105	0.000320762366206105	1.13729255976402e-06	9.78127377303067e-07	0	0	0	0	0.00333487063617817	HALLMARK_TNFA_SIGNALING_VIA_NFKB	kendall_tau	T:CD4	Normal	Tumor
HALLMARK_PEROXISOME	0.0702944171360904	0.10747136029149	0.0905741626057175	-16.5023071731726	16.3568111681905	-15.3341325343884	1.83252511520516e-06	3.14273167812988e-06	0.00223052836640448	0.000281798974441427	0.00293966629829956	0.000263782124918831	0.000263782124918831	1.43719059905599e-06	1.1142579202808e-06	0	0	0	0	0.00424922373867707	HALLMARK_PEROXISOME	kendall_tau	T:CD4	Normal	Tumor
HALLMARK_INTERFERON_ALPHA_RESPONSE	0.0734530536873634	0.113640429063383	0.0955226153015317	-17.5123020967489	16.843483272827	-17.063156926209	2.32230367317039e-06	2.84384124365334e-06	0.00227291551026952	0.000292150707893575	0.00283846678009057	0.000304555719583279	0.000304555719583279	1.61681537433182e-06	1.0274383735378e-06	0	0	0	0	0.00408350897627757	HALLMARK_INTERFERON_ALPHA_RESPONSE	kendall_tau	T:CD4	Normal	Tumor
HALLMARK_TGF_BETA_SIGNALING	0.0668462834915815	0.106113041791142	0.0881925792562606	-15.6333589640672	15.3106356465451	-15.1024824196913	2.71592293240204e-06	3.49285874441913e-06	0.00249174269875948	0.000359625486464924	0.00330022759226618	0.000366266782587621	0.000366266782587621	1.8438314388762e-06	1.30799707271507e-06	0	0	0	0	0.00449309537860894	HALLMARK_TGF_BETA_SIGNALING	kendall_tau	T:CD4	Normal	Tumor
HALLMARK_FATTY_ACID_METABOLISM	0.0690695333298181	0.111764040551928	0.092302054390424	-17.1636894107555	16.7172617221984	-16.5716343709674	2.2625415233998e-06	3.82506539691729e-06	0.00246730762579721	0.000309762046966085	0.00362858116600344	0.000308214294385909	0.000308214294385909	1.83135627761572e-06	1.27925203536242e-06	0	0	0	0	0.0046941015640865	HALLMARK_FATTY_ACID_METABOLISM	kendall_tau	T:CD4	Normal	Tumor
HALLMARK_UNFOLDED_PROTEIN_RESPONSE	0.0818904390033856	0.125271174451962	0.105522738100676	-16.6640466508035	16.4351420044707	-15.9066999341435	2.95045684179883e-06	3.7264712188252e-06	0.00258397524381021	0.000410495025485435	0.00354388751068349	0.000405812505388233	0.000405812505388233	1.96759287731031e-06	1.44136414427325e-06	0	0	0	0	0.0046526064975372	HALLMARK_UNFOLDED_PROTEIN_RESPONSE	kendall_tau	T:CD4	Normal	Tumor
HALLMARK_MTORC1_SIGNALING	0.0747254143817054	0.110612360590134	0.0943054434831648	-15.8455253560587	15.701203005824	-14.8354786338524	2.16152734542084e-06	2.86779180378536e-06	0.00224261435588159	0.000309578240136114	0.00268766937505461	0.000301932699973512	0.000301932699973512	1.4551089053682e-06	1.10820492651337e-06	0	0	0	0	0.00407014631362347	HALLMARK_MTORC1_SIGNALING	kendall_tau	T:CD4	Normal	Tumor
HALLMARK_UV_RESPONSE_UP	0.0669313302578851	0.0967014910286514	0.0833480780226153	-15.8274605458179	15.8553755890277	-14.1497195120025	1.51807743894052e-06	1.91977635199608e-06	0.00185414502963943	0.000236534609918656	0.00182540304141605	0.000220807517583676	0.000220807517583676	9.7206516005176e-07	7.90612735105564e-07	0	0	0	0	0.00333924746551281	HALLMARK_UV_RESPONSE_UP	kendall_tau	T:CD4	Normal	Tumor
HALLMARK_ANGIOGENESIS	0.0839723527429462	0.112823788898097	0.100110016739154	-9.98744329405991	9.81130383124797	-9.58595547249447	5.6618929912877e-06	2.58310466956934e-06	0.00287141039575625	0.000665169347573137	0.00260252011938708	0.00071230489289075	0.00071230489289075	2.60537758631061e-06	1.65904939101871e-06	0	0	0	0	0.00394361947729243	HALLMARK_ANGIOGENESIS	kendall_tau	T:CD4	Normal	Tumor
HALLMARK_MYC_TARGETS_V1	0.0977932344479756	0.130479511553636	0.115450482055275	-14.8164691472307	14.7353087872055	-13.8471413935394	2.47380699811186e-06	2.29297030971558e-06	0.00218329505743668	0.000344254038490602	0.00208049975837205	0.000341738757435926	0.000341738757435926	1.33591103130599e-06	1.07799004440128e-06	0	0	0	0	0.00365004554221926	HALLMARK_MYC_TARGETS_V1	kendall_tau	T:CD4	Normal	Tumor
HALLMARK_DNA_REPAIR	0.0754983336623106	0.126142121416182	0.102889855223047	-18.8000118819214	18.3297520210696	-18.2352540539825	2.16860703774325e-06	4.98804188732448e-06	0.00267519138101702	0.000313260123764774	0.00465096974028088	0.00030247590353305	0.00030247590353305	2.13315637716968e-06	1.52594906150955e-06	0	0	0	0	0.00534570231535694	HALLMARK_DNA_REPAIR	kendall_tau	T:CD4	Normal	Tumor
HALLMARK_KRAS_SIGNALING_UP	0.0754893358663564	0.108847373265299	0.0940346624241233	-14.739756490106	14.3347498308042	-14.0178215987331	2.54969333175134e-06	2.47208012335933e-06	0.0022409313811696	0.000327764864960741	0.00252166306003362	0.000335983855256895	0.000335983855256895	1.57374284696359e-06	1.01662676396809e-06	0	0	0	0	0.00381659769822621	HALLMARK_KRAS_SIGNALING_UP	kendall_tau	T:CD4	Normal	Tumor
HALLMARK_HYPOXIA	0.0686101018612219	0.0970000427264371	0.0844908976355987	-15.6951031628108	15.5633423873076	-14.0606817674053	1.44935953802735e-06	1.72254501862086e-06	0.00178098415395764	0.00021458984356753	0.00172846498729146	0.000205507439544945	0.000205507439544945	9.41211072525309e-07	6.91484659052953e-07	0	0	0	0	0.00317802316636703	HALLMARK_HYPOXIA	kendall_tau	T:CD4	Normal	Tumor
HALLMARK_SPERMATOGENESIS	0.0788424837033999	0.119198739633242	0.101235663951773	-16.3296284852766	15.909945283061	-15.505238909014	2.02786586036427e-06	3.97971361062399e-06	0.00245103640751994	0.000296384251176439	0.00396977479501534	0.000281569658760304	0.000281569658760304	1.88104426498871e-06	1.24216056579126e-06	0	0	0	0	0.00479506328382286	HALLMARK_SPERMATOGENESIS	kendall_tau	T:CD4	Normal	Tumor
HALLMARK_OXIDATIVE_PHOSPHORYLATION	0.0932762145776721	0.134422547685356	0.115374865937262	-16.7426857618622	16.6550423400635	-15.789833355812	2.60727410862713e-06	3.33237938440879e-06	0.00243714043358932	0.000376286712060966	0.00298090350637652	0.000365720140434893	0.000365720140434893	1.66051633250352e-06	1.35522169024197e-06	0	0	0	0	0.00437997809476066	HALLMARK_OXIDATIVE_PHOSPHORYLATION	kendall_tau	T:CD4	Normal	Tumor
HALLMARK_EPITHELIAL_MESENCHYMAL_TRANSITION	0.090224888350993	0.113514739551491	0.103803812877984	-11.1408622906505	11.5873807468282	-9.22256739516152	2.66978891999162e-06	1.60035576371674e-06	0.0020664328403576	0.000398727214113371	0.00166589972321981	0.000371629840366391	0.000371629840366391	1.27328347395219e-06	1.00870925915873e-06	0	0	0	0	0.00310141207775412	HALLMARK_EPITHELIAL_MESENCHYMAL_TRANSITION	kendall_tau	T:CD4	Normal	Tumor
HALLMARK_MYC_TARGETS_V2	0.081221538514751	0.128570487000666	0.107050484172444	-15.9025827362928	15.7903840387709	-15.1813041259889	3.63835750006612e-06	5.12677742760615e-06	0.00296059705594535	0.000514824858435103	0.00481886740439114	0.000503058144404064	0.000503058144404064	2.57564179860074e-06	1.90940041238177e-06	0	0	0	0	0.00543698688358854	HALLMARK_MYC_TARGETS_V2	kendall_tau	T:CD4	Normal	Tumor
HALLMARK_E2F_TARGETS	0.0664704947267104	0.105172201195067	0.0877026192483445	-18.0242794703626	17.520073068756	-16.9803869896135	1.388304264848e-06	3.12215728270591e-06	0.00212378472250695	0.000210445903657848	0.00301031872992965	0.000197244275619837	0.000197244275619837	1.36863907489552e-06	9.58448805299602e-07	0	0	0	0	0.00423857410043911	HALLMARK_E2F_TARGETS	kendall_tau	T:CD4	Normal	Tumor
HALLMARK_IL6_JAK_STAT3_SIGNALING	0.0693984859434828	0.104379946925907	0.088413164606151	-15.8662891325068	15.4004850813684	-15.1992808288264	2.14496683042638e-06	2.61602799544601e-06	0.00218197039986165	0.000282586969165279	0.00247863433314951	0.000287285353521576	0.000287285353521576	1.42443594384059e-06	1.00354165335109e-06	0	0	0	0	0.00389356234320561	HALLMARK_IL6_JAK_STAT3_SIGNALING	kendall_tau	T:CD4	Normal	Tumor
HALLMARK_PROTEIN_SECRETION	0.0785495392802225	0.124095481437033	0.103000587200531	-16.723153593823	16.4046838646417	-16.2083535833041	2.74037483060037e-06	4.57721856719025e-06	0.00270510506224631	0.000380257768620411	0.00416145013516399	0.000376944018812848	0.000376944018812848	2.12156601274436e-06	1.59385761223201e-06	0	0	0	0	0.0051165879290501	HALLMARK_PROTEIN_SECRETION	kendall_tau	T:CD4	Normal	Tumor
HALLMARK_UV_RESPONSE_DN	0.0703258249142144	0.102794892678308	0.0882259852950996	-16.4203803842166	15.9474582942766	-15.2662550980037	1.35292876198398e-06	2.45703931968746e-06	0.00195191395344965	0.000198808367057657	0.00238988481130111	0.000189100007284104	0.000189100007284104	1.15988496777823e-06	8.1072851500871e-07	0	0	0	0	0.00376421344493262	HALLMARK_UV_RESPONSE_DN	kendall_tau	T:CD4	Normal	Tumor
HALLMARK_APOPTOSIS	0.0815704625908779	0.111744868248041	0.098242208085532	-14.5360541470462	14.8918205517246	-12.8617710154813	2.14232542532398e-06	2.06675286839766e-06	0.00205160383449672	0.000332680267321033	0.00192897953304353	0.000311079340338961	0.000311079340338961	1.15333323229491e-06	1.00214092256368e-06	0	0	0	0	0.00347254749650305	HALLMARK_APOPTOSIS	kendall_tau	T:CD4	Normal	Tumor
HALLMARK_REACTIVE_OXIGEN_SPECIES_PATHWAY	0.0768625490472308	0.106475829122828	0.0928853122480774	-12.8401855312221	12.9832571761139	-11.8083167353204	2.8204284644339e-06	2.39857692274922e-06	0.002284514256288	0.000402455262272635	0.00210766441952987	0.000393511187108167	0.000393511187108167	1.42302667220889e-06	1.22463419122458e-06	0	0	0	0	0.0037221822081561	HALLMARK_REACTIVE_OXIGEN_SPECIES_PATHWAY	kendall_tau	T:CD4	Normal	Tumor
HALLMARK_COMPLEMENT	0.0710027478051929	0.104659974766014	0.0894429140639963	-14.8569809877236	14.6411426687955	-13.9954578749852	2.52205808052654e-06	2.51004685155934e-06	0.00224323537153057	0.000340914498053567	0.00240777764053927	0.000342188788249326	0.000342188788249326	1.486279528744e-06	1.0821901141192e-06	0	0	0	0	0.00382809042877082	HALLMARK_COMPLEMENT	kendall_tau	T:CD4	Normal	Tumor
HALLMARK_APICAL_JUNCTION	0.0729641796351776	0.104333319449257	0.0903554409244542	-15.2140897196432	14.718712802643	-14.3513964250449	1.77547764581541e-06	2.3757393541431e-06	0.00203745355774273	0.000240766182006672	0.00240070717734564	0.000239754217425104	0.000239754217425104	1.29611919315186e-06	8.48624204804139e-07	0	0	0	0	0.00372170276136881	HALLMARK_APICAL_JUNCTION	kendall_tau	T:CD4	Normal	Tumor
HALLMARK_GLYCOLYSIS	0.0709974983994929	0.109890150252763	0.0924164933532541	-17.2235493223234	16.8185268003341	-16.2265580831968	1.73781572221987e-06	3.26124056423181e-06	0.00223585694677716	0.000257840148658633	0.00318733493249931	0.000244619171855651	0.000244619171855651	1.52189327793576e-06	1.05961757961274e-06	0	0	0	0	0.00434111556196722	HALLMARK_GLYCOLYSIS	kendall_tau	T:CD4	Normal	Tumor
HALLMARK_PI3K_AKT_MTOR_SIGNALING	0.072388208359473	0.103056491444627	0.0890678424292138	-15.1234992795639	15.0350653751453	-13.9153972068962	1.8129992779463e-06	2.1992018400037e-06	0.00200304795697707	0.000264289080374413	0.00201722864693486	0.000255660717287943	0.000255660717287943	1.13072889027991e-06	9.10555876951559e-07	0	0	0	0	0.00356122798720861	HALLMARK_PI3K_AKT_MTOR_SIGNALING	kendall_tau	T:CD4	Normal	Tumor
HALLMARK_G2M_CHECKPOINT	0.0676154637895138	0.100276741013479	0.0855429267799232	-17.3565054016851	16.8446728834373	-15.9802540426116	1.13141857042601e-06	2.30971046358905e-06	0.00185502804130155	0.000174682240913766	0.00220789437053503	0.000161426101803488	0.000161426101803488	1.03269375497804e-06	7.50086308573027e-07	0	0	0	0	0.00364447178098698	HALLMARK_G2M_CHECKPOINT	kendall_tau	T:CD4	Normal	Tumor
HALLMARK_APICAL_SURFACE	0.0746183864031377	0.100522221840707	0.0889266753288671	-12.0350143576645	12.0253253161008	-11.0384878283757	2.47076821050579e-06	2.0619397037146e-06	0.00212901571488338	0.000340123920144653	0.0019661189728837	0.000337687827373173	0.000337687827373173	1.31573423584353e-06	1.00347698177115e-06	0	0	0	0	0.00346913228842682	HALLMARK_APICAL_SURFACE	kendall_tau	T:CD4	Normal	Tumor
HALLMARK_XENOBIOTIC_METABOLISM	0.0695410953597501	0.11281387135644	0.0932820463805199	-17.0217560078679	16.3921399663229	-16.6678261915032	2.44895630791178e-06	3.9138448059211e-06	0.00252245933839039	0.000321736261568086	0.003890668747179	0.000326355087776862	0.000326355087776862	1.9976108304206e-06	1.27318079768874e-06	0	0	0	0	0.0047677783534325	HALLMARK_XENOBIOTIC_METABOLISM	kendall_tau	T:CD4	Normal	Tumor
HALLMARK_WNT_BETA_CATENIN_SIGNALING	0.0621475951275339	0.102608480385727	0.083863544163381	-15.82358141654	15.205445239169	-15.707526816216	2.60357296277101e-06	3.83467202196779e-06	0.00253736969808083	0.000324594929158739	0.00356113874997655	0.000340974988379428	0.000340974988379428	1.93966735267766e-06	1.32413878635051e-06	0	0	0	0	0.00469082250124602	HALLMARK_WNT_BETA_CATENIN_SIGNALING	kendall_tau	T:CD4	Normal	Tumor
HALLMARK_KRAS_SIGNALING_DN	0.0873389937200537	0.121762654059084	0.106777984052558	-15.3926777412576	15.0063036672489	-14.3692874623526	2.19705197338378e-06	2.70428067706819e-06	0.00221389535670771	0.000306189111759463	0.00290785637558353	0.000299360702640011	0.000299360702640011	1.57803087120541e-06	9.87486565480055e-07	0	0	0	0	0.00399782093529983	HALLMARK_KRAS_SIGNALING_DN	kendall_tau	T:CD4	Normal	Tumor
HALLMARK_COAGULATION	0.0765968033605148	0.11589506067249	0.0984780321993228	-13.6422421241184	13.1415276507793	-13.5406889859588	4.70056775822379e-06	3.49746371154074e-06	0.00286322047173537	0.000544255402730405	0.00368135803440327	0.000590511356993661	0.000590511356993661	2.67237331425901e-06	1.55449933798456e-06	0	0	0	0	0.00456525466981889	HALLMARK_COAGULATION	kendall_tau	T:CD4	Normal	Tumor
HALLMARK_HEDGEHOG_SIGNALING	0.0991275269367853	0.131769543895426	0.117189833696495	-11.9438118992459	12.1995219982187	-10.7592764814349	3.9146612547748e-06	3.45443509622305e-06	0.00271460795530365	0.000575628794562969	0.00315671621381134	0.000545142109039653	0.000545142109039653	2.09210220372672e-06	1.73624931890927e-06	0	0	0	0	0.00447095124525925	HALLMARK_HEDGEHOG_SIGNALING	kendall_tau	T:CD4	Normal	Tumor
