## Supplementary material for "Expression variation analysis for tumor heterogeneity in single-cell RNA-sequencing data"

	E1	E2	E12	zscore	zscoreD12D1	zscoreD12D2	VarEta1	VarEta2	sdtotal	CovD12D12p	CovD12D1p2	CovD1D12	CovD1D12.1	vartotD12D1	vartotD12D2	pvalue	pvalueD12D1	pvalueD12D2	pvalueTotal	mysdtotal	pathway_name	metric	celltype	group1	group2
HALLMARK_PANCREAS_BETA_CELLS	0.0492274661374926	0.103046528164974	0.0854904422534864	-13.4012624142158	11.6359439352941	-13.6795902362214	1.21697888895807e-05	3.85822268104694e-06	0.00400349991515269	0.000224923257381508	0.00292664870182497	0.00031494105651112	0.00031494105651112	9.6123348658105e-06	1.54705923222984e-06	0	0	0	0	0.00524781110224424	HALLMARK_PANCREAS_BETA_CELLS	kendall_tau	MONOCYTE:	Normal	Tumor
HALLMARK_MYOGENESIS	0.0740112353930538	0.150588880192498	0.127781662474574	-13.7639101460593	11.7244126180662	-16.357986586551	2.6141922659912e-05	4.71233211290306e-06	0.00555466063525172	0.000306788906898465	0.00532936339817105	0.000573869914870989	0.000573869914870989	2.09331724945936e-05	1.84394924321534e-06	0	0	0	0	0.00620760856543679	HALLMARK_MYOGENESIS	kendall_tau	MONOCYTE:	Normal	Tumor
HALLMARK_IL2_STAT5_SIGNALING	0.0833094535977598	0.164109286972244	0.139105607980071	-14.1061931655489	11.7186029324799	-18.9566486560855	2.70558975028741e-05	5.65372828756551e-06	0.00571923297221224	0.000264542483632835	0.00582566432142778	0.00055252043765837	0.00055252043765837	2.25702785499351e-05	1.63974143627167e-06	0	0	0	0	0.00667959825729488	HALLMARK_IL2_STAT5_SIGNALING	kendall_tau	MONOCYTE:	Normal	Tumor
HALLMARK_ESTROGEN_RESPONSE_EARLY	0.0798365594446606	0.153299233889761	0.130252183391391	-13.466406231877	11.3861379024769	-17.6533792273732	2.52120522957235e-05	4.44775037665777e-06	0.00544608140522902	0.000277386213848371	0.00467753722202692	0.000559334810429152	0.000559334810429152	1.95054770374309e-05	1.60441365643289e-06	0	0	0	0	0.00598819011232581	HALLMARK_ESTROGEN_RESPONSE_EARLY	kendall_tau	MONOCYTE:	Normal	Tumor
HALLMARK_BILE_ACID_METABOLISM	0.0670056549826898	0.153812363051711	0.124004541214815	-15.5864998688884	12.874084101309	-21.7392283995847	2.35834551453083e-05	7.33422930682945e-06	0.00556036729471514	0.000286421957978875	0.00593771019515324	0.000544172601525781	0.000544172601525781	1.95019851289834e-05	1.78006226487734e-06	0	0	0	0	0.00737756749567556	HALLMARK_BILE_ACID_METABOLISM	kendall_tau	MONOCYTE:	Normal	Tumor
HALLMARK_MITOTIC_SPINDLE	0.0768347883830735	0.153439144694398	0.126845486499077	-14.8672667450185	12.3733282837243	-20.3928721633593	2.04626813391909e-05	5.98610474994695e-06	0.00514283833006034	0.000256107293131747	0.004617525736187	0.000481250521919892	0.000481250521919892	1.6236264743517e-05	1.60058902310632e-06	0	0	0	0	0.00662887497964612	HALLMARK_MITOTIC_SPINDLE	kendall_tau	MONOCYTE:	Normal	Tumor
HALLMARK_INFLAMMATORY_RESPONSE	0.0923413143181737	0.168487722702275	0.146105397162014	-12.2787186205959	10.3757616852349	-16.1820283692414	3.40560027077503e-05	4.30253374141118e-06	0.00619342687445016	0.000297668522851981	0.00526208815044536	0.000667515120097106	0.000667515120097106	2.67500134112225e-05	1.81313007800141e-06	0	0	0	0	0.00602551267433546	HALLMARK_INFLAMMATORY_RESPONSE	kendall_tau	MONOCYTE:	Normal	Tumor
HALLMARK_ESTROGEN_RESPONSE_LATE	0.071569018470036	0.133046719473666	0.113239735093738	-13.0014390398397	11.3136140442519	-15.4800797492856	1.89179392047691e-05	3.34106145546187e-06	0.00471794453763829	0.000267211034079907	0.00315232035605516	0.000472897584494279	0.000472897584494279	1.34662313942616e-05	1.53715700517809e-06	0	0	0	0	0.0051338749489622	HALLMARK_ESTROGEN_RESPONSE_LATE	kendall_tau	MONOCYTE:	Normal	Tumor
HALLMARK_ADIPOGENESIS	0.0896005758632956	0.167997934420198	0.140901378332563	-12.818909191733	10.7582030873273	-17.7751326889934	3.16403289257505e-05	5.66217854990537e-06	0.00610757787307341	0.000383656033272846	0.00470017963593346	0.000742652267637216	0.000742652267637216	2.2638867990058e-05	2.22382002755213e-06	0	0	0	0	0.00658174127658088	HALLMARK_ADIPOGENESIS	kendall_tau	MONOCYTE:	Normal	Tumor
HALLMARK_P53_PATHWAY	0.0836745928524152	0.158479785732419	0.134449372316291	-13.5684518079563	11.3339335355024	-18.5894910110054	2.54402968426741e-05	4.85475589145861e-06	0.00550409417925717	0.000265195150255838	0.00471067925960633	0.00054671168804199	0.00054671168804199	1.99694175406212e-05	1.57104246840986e-06	0	0	0	0	0.00617280453891041	HALLMARK_P53_PATHWAY	kendall_tau	MONOCYTE:	Normal	Tumor
HALLMARK_HEME_METABOLISM	0.0866451123933004	0.174792284554431	0.145590847949888	-13.7386155568833	11.3623357665887	-19.8764927362348	3.38160271023919e-05	7.24922947472043e-06	0.00640821789401019	0.000343447398587562	0.00655013185278986	0.000725301139814781	0.000725301139814781	2.68134606642656e-05	2.05838506249193e-06	0	0	0	0	0.00745412197294563	HALLMARK_HEME_METABOLISM	kendall_tau	MONOCYTE:	Normal	Tumor
HALLMARK_CHOLESTEROL_HOMEOSTASIS	0.0874508949775134	0.171371186598626	0.145005998347083	-13.0220191055653	11.0623762574808	-15.769026180599	3.45730111026944e-05	6.85845977147293e-06	0.00643672827406652	0.00043695472734023	0.00650325834390848	0.000774892168626392	0.000774892168626392	2.69689135434772e-05	2.69545177659624e-06	0	0	0	0	0.00728022112593432	HALLMARK_CHOLESTEROL_HOMEOSTASIS	kendall_tau	MONOCYTE:	Normal	Tumor
HALLMARK_NOTCH_SIGNALING	0.10527777323848	0.176603483445742	0.153943050095319	-9.17005023700355	8.3436815886171	-10.0246665041233	5.29142234492771e-05	7.48485783008297e-06	0.0077716845843974	0.000858810724655486	0.00620406958533383	0.00140448726483251	0.00140448726483251	3.39191103860833e-05	5.00971355284688e-06	0	0	0	0	0.00752338090921018	HALLMARK_NOTCH_SIGNALING	kendall_tau	MONOCYTE:	Normal	Tumor
HALLMARK_ALLOGRAFT_REJECTION	0.0971237963459423	0.17794617095382	0.154689012309699	-14.33005441042	11.4567093500316	-20.128097086136	2.69959770611249e-05	4.71430598457265e-06	0.0056311884221448	0.00014905509340235	0.00597129458394836	0.000405953238561156	0.000405953238561156	2.51464596975619e-05	1.2350817938034e-06	0	0	0	0	0.00624766181391594	HALLMARK_ALLOGRAFT_REJECTION	kendall_tau	MONOCYTE:	Normal	Tumor
HALLMARK_INTERFERON_GAMMA_RESPONSE	0.0905990593572009	0.179585076645819	0.150725997372453	-13.6886528163565	11.352266277623	-19.4928239479962	3.61978087237669e-05	5.9614740559517e-06	0.00649301800241756	0.000359806461807215	0.00607258698547068	0.000765609499124785	0.000765609499124785	2.79525946884018e-05	2.09187317415864e-06	0	0	0	0	0.00693813775824759	HALLMARK_INTERFERON_GAMMA_RESPONSE	kendall_tau	MONOCYTE:	Normal	Tumor
HALLMARK_ANDROGEN_RESPONSE	0.0908081126772803	0.157216088977875	0.13587220331024	-11.077138900432	9.83015943293792	-12.8028643669493	3.11404167181769e-05	4.70018043763128e-06	0.00598670169256897	0.00046709066421103	0.00419569662586586	0.00079755283267265	0.00079755283267265	2.09155180481006e-05	2.67928243371998e-06	0	0	0	0	0.00604538795260935	HALLMARK_ANDROGEN_RESPONSE	kendall_tau	MONOCYTE:	Normal	Tumor
HALLMARK_TNFA_SIGNALING_VIA_NFKB	0.0949155093996799	0.166786485831573	0.143689843995114	-12.2205467804614	10.5777403972672	-15.1880709268836	2.98973529876881e-05	4.5906760290573e-06	0.00587265093605481	0.000393504009248615	0.00443477675520004	0.00072005457494349	0.00072005457494349	2.11616467378444e-05	2.21255700116689e-06	0	0	0	0	0.00605149493333818	HALLMARK_TNFA_SIGNALING_VIA_NFKB	kendall_tau	MONOCYTE:	Normal	Tumor
HALLMARK_PEROXISOME	0.0782668855551107	0.15311807476864	0.126502754229821	-13.5513917546171	11.3832408695423	-17.9606474466049	2.41758054121687e-05	6.23330949107325e-06	0.00551444601961448	0.00033475505787757	0.0044911902096913	0.000593876007559363	0.000593876007559363	1.78559487406737e-05	2.0959347212635e-06	0	0	0	0	0.00672066721219837	HALLMARK_PEROXISOME	kendall_tau	MONOCYTE:	Normal	Tumor
HALLMARK_INTERFERON_ALPHA_RESPONSE	0.0861858730207664	0.181405013475773	0.148496289495164	-14.4974111743708	12.1642827810158	-19.5725605119279	3.52848297929223e-05	7.75392455926352e-06	0.00656039285044622	0.000464728866210264	0.00644944689452983	0.000852144672348863	0.000852144672348863	2.61390612277786e-05	2.72700643636698e-06	0	0	0	0	0.0077007429545902	HALLMARK_INTERFERON_ALPHA_RESPONSE	kendall_tau	MONOCYTE:	Normal	Tumor
HALLMARK_TGF_BETA_SIGNALING	0.0966364136777625	0.166299690974846	0.14640804512228	-11.6623506780921	10.3097228772853	-12.11731570189	3.06513165333789e-05	4.92956795061322e-06	0.00596497145709786	0.000421748782176462	0.00523545939125005	0.000703858810244918	0.000703858810244918	2.32061088061197e-05	2.59481273436877e-06	0	0	0	0	0.00626235212563086	HALLMARK_TGF_BETA_SIGNALING	kendall_tau	MONOCYTE:	Normal	Tumor
HALLMARK_FATTY_ACID_METABOLISM	0.080151418017417	0.162323880651404	0.134128244097975	-13.4095200952925	11.1193633651141	-19.1391149812334	3.16019692090084e-05	5.84943089152144e-06	0.00611975490526621	0.000356432654546771	0.00508769298648006	0.000713286736772872	0.000713286736772872	2.34643162368264e-05	2.07030166970249e-06	0	0	0	0	0.00672519928767744	HALLMARK_FATTY_ACID_METABOLISM	kendall_tau	MONOCYTE:	Normal	Tumor
HALLMARK_UNFOLDED_PROTEIN_RESPONSE	0.0907511714078907	0.180377005203575	0.149029193396356	-14.1132009119957	12.1408052640754	-17.812784116671	3.20938724500778e-05	8.1349340666167e-06	0.00634261826982315	0.000508208613795694	0.0062456769011311	0.000853717603572043	0.000853717603572043	2.29417053979e-05	2.99706879766631e-06	0	0	0	0	0.00777491436590133	HALLMARK_UNFOLDED_PROTEIN_RESPONSE	kendall_tau	MONOCYTE:	Normal	Tumor
HALLMARK_MTORC1_SIGNALING	0.0930165432387209	0.168250938124272	0.143908117771594	-12.1833993202666	10.385210565364	-15.9414620906653	3.30053869674474e-05	5.02716817707429e-06	0.00616705400856209	0.000388841183211017	0.00489070919732142	0.000757181891499824	0.000757181891499824	2.39138151029198e-05	2.2317687981924e-06	0	0	0	0	0.00632422959322951	HALLMARK_MTORC1_SIGNALING	kendall_tau	MONOCYTE:	Normal	Tumor
HALLMARK_UV_RESPONSE_UP	0.0807988964017333	0.141217111235947	0.121547645392777	-12.4775131953776	10.7756496991158	-15.3640060187212	1.99331078905573e-05	3.41348283232996e-06	0.00483183099072052	0.000267501685933718	0.00309524121209963	0.000483568775838019	0.000483568775838019	1.42001841824025e-05	1.53898958914418e-06	0	0	0	0	0.0051574045888995	HALLMARK_UV_RESPONSE_UP	kendall_tau	MONOCYTE:	Normal	Tumor
HALLMARK_ANGIOGENESIS	0.0846544025071782	0.135656823779242	0.122168342627654	-9.80261207899916	8.99311106008127	-9.05639427125062	2.38840051753413e-05	3.08659940587607e-06	0.00519332307691495	0.000335999968007429	0.00309779131333772	0.000540996409379815	0.000540996409379815	1.73006490622017e-05	2.1182753649066e-06	0	0	0	0	0.00490951752830873	HALLMARK_ANGIOGENESIS	kendall_tau	MONOCYTE:	Normal	Tumor
HALLMARK_MYC_TARGETS_V1	0.107706327730529	0.173904431618261	0.149306954939343	-12.0507786738344	10.7224651481992	-14.1656250386968	2.45223154969913e-05	5.55362952503493e-06	0.00548415399328157	0.000485894776492343	0.00344507989689922	0.000735937617732465	0.000735937617732465	1.49525635833836e-05	2.91515491878715e-06	0	0	0	0	0.00629717518463316	HALLMARK_MYC_TARGETS_V1	kendall_tau	MONOCYTE:	Normal	Tumor
HALLMARK_DNA_REPAIR	0.0890015916635571	0.177210126939622	0.14475684463623	-13.2705107495074	11.179567595818	-18.1086674301484	3.57404096051544e-05	8.34164874770498e-06	0.00663943208059691	0.000519577708042146	0.00583063065026546	0.000922795672125843	0.000922795672125843	2.47726219495897e-05	3.11176875948792e-06	0	0	0	0	0.00780276577325497	HALLMARK_DNA_REPAIR	kendall_tau	MONOCYTE:	Normal	Tumor
HALLMARK_KRAS_SIGNALING_UP	0.085344725865406	0.153522870222023	0.133772796817683	-12.8393311637426	10.8567417045298	-15.9760554065183	2.42027920016762e-05	3.89437988796382e-06	0.00530067655018112	0.00022390798826637	0.00452033608042152	0.000477080976368113	0.000477080976368113	1.97973541050063e-05	1.42826375075174e-06	0	0	0	0	0.00563607208713264	HALLMARK_KRAS_SIGNALING_UP	kendall_tau	MONOCYTE:	Normal	Tumor
HALLMARK_HYPOXIA	0.0811339788366792	0.141682224216917	0.124324124040521	-12.6381747121738	10.783292227215	-15.059298104743	1.98998582274801e-05	2.95287531180829e-06	0.00478045327759705	0.000196027670588296	0.00350241702963962	0.000400995861632681	0.000400995861632681	1.59422979734888e-05	1.22860205555999e-06	0	0	0	0	0.00493842229431881	HALLMARK_HYPOXIA	kendall_tau	MONOCYTE:	Normal	Tumor
HALLMARK_SPERMATOGENESIS	0.0760932189503618	0.185685535134195	0.147873677190489	-17.5649255805228	14.211470142138	-26.7822214002971	2.70093121406633e-05	1.18191800929918e-05	0.00623125125746467	0.000280447225043428	0.00949192259871328	0.000592764634430925	0.000592764634430925	2.54114086265416e-05	1.89325491396087e-06	0	0	0	0	0.00931060449757687	HALLMARK_SPERMATOGENESIS	kendall_tau	MONOCYTE:	Normal	Tumor
HALLMARK_OXIDATIVE_PHOSPHORYLATION	0.109075540606877	0.186633247818042	0.156629391131327	-12.5303567093635	11.1600255290527	-14.8400538906904	3.08407777117366e-05	7.37018404743684e-06	0.00618150157802888	0.000650347731108464	0.00411596876217028	0.000960524370248503	0.000960524370248503	1.80568706863313e-05	3.98773947181955e-06	0	0	0	0	0.00720367897023564	HALLMARK_OXIDATIVE_PHOSPHORYLATION	kendall_tau	MONOCYTE:	Normal	Tumor
HALLMARK_EPITHELIAL_MESENCHYMAL_TRANSITION	0.0825013528742652	0.155196016957651	0.134138034946363	-12.3721717239273	10.5936309219247	-15.753440693318	3.07574784031971e-05	3.66589212767083e-06	0.0058671433023975	0.000290883632433347	0.00485705215380164	0.000636936339883463	0.000636936339883463	2.36589356441024e-05	1.68682761630906e-06	0	0	0	0	0.00565940319094481	HALLMARK_EPITHELIAL_MESENCHYMAL_TRANSITION	kendall_tau	MONOCYTE:	Normal	Tumor
HALLMARK_MYC_TARGETS_V2	0.0925180195945149	0.188068896131977	0.152329304126785	-11.9984426661164	10.3225920775408	-15.5140617605496	5.21977495181921e-05	1.11212796744495e-05	0.00795732550500742	0.000866021884521551	0.00716997152621239	0.00143902293169928	0.00143902293169928	3.3472890057694e-05	5.20698852724663e-06	0	0	0	0	0.00894073084690387	HALLMARK_MYC_TARGETS_V2	kendall_tau	MONOCYTE:	Normal	Tumor
HALLMARK_E2F_TARGETS	0.0669591453010233	0.152817066883421	0.121448143117524	-16.9621779218559	13.8486272159907	-24.6622459002431	1.77775933633626e-05	7.74349140490646e-06	0.0050518397409527	0.000212376665227479	0.00531001774599256	0.000416472372657741	0.000416472372657741	1.53811846535813e-05	1.51783411927606e-06	0	0	0	0	0.00741519222168633	HALLMARK_E2F_TARGETS	kendall_tau	MONOCYTE:	Normal	Tumor
HALLMARK_IL6_JAK_STAT3_SIGNALING	0.100937582954263	0.170169059613501	0.148931337316029	-12.0208010366368	10.3630071986584	-14.4623698054242	2.79785280754933e-05	5.09108243620324e-06	0.00575061827212488	0.000341001394926928	0.00482220894444538	0.000625684888324136	0.000625684888324136	2.13485456294739e-05	2.05643787361209e-06	0	0	0	0	0.00626327654652973	HALLMARK_IL6_JAK_STAT3_SIGNALING	kendall_tau	MONOCYTE:	Normal	Tumor
HALLMARK_PROTEIN_SECRETION	0.0993176190312308	0.171523419606913	0.145144072100046	-12.7298327304381	11.1103234076472	-15.417685026195	2.52482206636245e-05	6.82531435341629e-06	0.00566335015843456	0.000463191230148256	0.00444599138907183	0.000719085101881671	0.000719085101881671	1.69129289072746e-05	2.82745184588588e-06	0	0	0	0	0.00696080064837813	HALLMARK_PROTEIN_SECRETION	kendall_tau	MONOCYTE:	Normal	Tumor
HALLMARK_UV_RESPONSE_DN	0.0687245783511519	0.156675737957362	0.12712698374026	-16.275592096379	13.1085665155822	-24.9802090886484	2.25613449221658e-05	6.54044994787177e-06	0.0053946079440528	0.000211013327397661	0.00587153365896678	0.000462209944409663	0.000462209944409663	1.97495682519278e-05	1.29922067256043e-06	0	0	0	0	0.00707177546091055	HALLMARK_UV_RESPONSE_DN	kendall_tau	MONOCYTE:	Normal	Tumor
HALLMARK_APOPTOSIS	0.0968504649991429	0.164912252168623	0.145055138002533	-11.8356846249226	10.2952362443618	-13.7928708357556	2.94497523659938e-05	3.5191613151291e-06	0.00574185629227368	0.000324690482129283	0.00421582816435627	0.000640125232667502	0.000640125232667502	2.18232859619097e-05	1.97263547387068e-06	0	0	0	0	0.0054510136753251	HALLMARK_APOPTOSIS	kendall_tau	MONOCYTE:	Normal	Tumor
HALLMARK_REACTIVE_OXIGEN_SPECIES_PATHWAY	0.0956878497221801	0.177754118438652	0.150337760585279	-12.0052433358086	10.4840232308291	-14.4182062356595	3.92833620690364e-05	7.34574059267218e-06	0.00682855055350025	0.000596765393854268	0.00593866477901774	0.00100593680648679	0.00100593680648679	2.70720851360531e-05	3.51573883313844e-06	0	0	0	0	0.00743457196871687	HALLMARK_REACTIVE_OXIGEN_SPECIES_PATHWAY	kendall_tau	MONOCYTE:	Normal	Tumor
HALLMARK_COMPLEMENT	0.103342360334692	0.171726847700452	0.153341263717622	-10.6333121426234	9.20741937613911	-12.7151047635583	3.76675125976356e-05	3.59225269700823e-06	0.00642337647150188	0.000308990629883679	0.00491483121782113	0.000699986479642502	0.000699986479642502	2.93879858108837e-05	1.99081194353958e-06	0	0	0	0	0.00558604468270498	HALLMARK_COMPLEMENT	kendall_tau	MONOCYTE:	Normal	Tumor
HALLMARK_APICAL_JUNCTION	0.0761069484377466	0.138307286075367	0.119496907924837	-12.8779059992408	10.7717997587986	-17.445489710836	2.03583131213162e-05	2.87062563096572e-06	0.00481964093603267	0.000178801942507818	0.00337715877645554	0.000403787567909368	0.000403787567909368	1.61256441158092e-05	1.06259572796054e-06	0	0	0	0	0.00489548870662302	HALLMARK_APICAL_JUNCTION	kendall_tau	MONOCYTE:	Normal	Tumor
HALLMARK_GLYCOLYSIS	0.0748716086562043	0.146784543902872	0.12263811606615	-13.4055395012251	11.1421997522957	-18.9028541284224	2.39859449577034e-05	4.691049804154e-06	0.0053550905465601	0.000257870257555954	0.0041173401552239	0.000528116705801012	0.000528116705801012	1.8278289796163e-05	1.53174021435101e-06	0	0	0	0	0.00599908835677203	HALLMARK_GLYCOLYSIS	kendall_tau	MONOCYTE:	Normal	Tumor
HALLMARK_PI3K_AKT_MTOR_SIGNALING	0.082316466477223	0.144412140234766	0.124476701162743	-12.3559181058198	10.6617651557857	-15.089341354003	2.13171442244353e-05	3.83932544041094e-06	0.00501562256004638	0.000279556272870024	0.00346758374592754	0.000506363717917945	0.000506363717917945	1.55367976102152e-05	1.64546459467623e-06	0	0	0	0	0.00544013057906417	HALLMARK_PI3K_AKT_MTOR_SIGNALING	kendall_tau	MONOCYTE:	Normal	Tumor
HALLMARK_G2M_CHECKPOINT	0.0634815913681268	0.133925865711409	0.108878327246965	-16.0355638386295	13.3782295561652	-21.5470495766422	1.39456284458573e-05	5.25284378551287e-06	0.00438160612462715	0.000193983255947204	0.00381612131312293	0.000347855425096914	0.000347855425096914	1.1414682492218e-05	1.25130841916352e-06	0	0	0	0	0.00615492366658107	HALLMARK_G2M_CHECKPOINT	kendall_tau	MONOCYTE:	Normal	Tumor
HALLMARK_APICAL_SURFACE	0.0770086074881752	0.155133601192431	0.132084970418383	-13.7689873312562	11.5061425742294	-17.3701194073384	2.76165483166064e-05	4.47752954203617e-06	0.00566516353326561	0.000249831779266001	0.00527697270026514	0.000538044088815446	0.000538044088815446	2.2812422232564e-05	1.66069711968479e-06	0	0	0	0	0.00607737308687452	HALLMARK_APICAL_SURFACE	kendall_tau	MONOCYTE:	Normal	Tumor
HALLMARK_XENOBIOTIC_METABOLISM	0.0800527711047248	0.157670295269178	0.131934949120891	-13.2111728549505	11.0790338998671	-18.0642926195865	2.86851059963252e-05	5.73219433241646e-06	0.00586662597484633	0.000327127939723299	0.00502669906655196	0.000642501222361432	0.000642501222361432	2.1829696262599e-05	1.92963577212386e-06	0	0	0	0	0.00661901920562995	HALLMARK_XENOBIOTIC_METABOLISM	kendall_tau	MONOCYTE:	Normal	Tumor
HALLMARK_WNT_BETA_CATENIN_SIGNALING	0.0901121271688648	0.157972318777329	0.137099757571675	-10.9913651912461	9.77142125830314	-11.9694851784338	3.21976248114091e-05	5.82009275480968e-06	0.00616585091988274	0.000473089081192615	0.00502223946036472	0.00078834562829587	0.00078834562829587	2.30233958882426e-05	2.94088883382598e-06	0	0	0	0	0.00660339266790284	HALLMARK_WNT_BETA_CATENIN_SIGNALING	kendall_tau	MONOCYTE:	Normal	Tumor
HALLMARK_KRAS_SIGNALING_DN	0.0787563852889274	0.174015436137539	0.146130094477795	-15.2759313514344	12.1730831548191	-23.1113081428199	3.27429461834988e-05	6.04339692620602e-06	0.00622786826367617	0.000187454826833536	0.0078394200265498	0.000520620983849975	0.000520620983849975	3.05323092536843e-05	1.35580391794885e-06	0	0	0	0	0.00714415383220581	HALLMARK_KRAS_SIGNALING_DN	kendall_tau	MONOCYTE:	Normal	Tumor
HALLMARK_COAGULATION	0.0895563913541175	0.157430232435124	0.13945850689989	-11.7138166254991	10.024816363063	-13.2929166022555	3.03056576762153e-05	3.16872316272965e-06	0.00578570486967189	0.000248764315041859	0.0045482333176959	0.000542308423498389	0.000542308423498389	2.46790734603759e-05	1.72784344113682e-06	0	0	0	0	0.00527221766050255	HALLMARK_COAGULATION	kendall_tau	MONOCYTE:	Normal	Tumor
HALLMARK_HEDGEHOG_SIGNALING	0.0688558848808764	0.13471984641709	0.114708895345821	-12.389171861975	11.0381949880311	-13.3202719217438	2.44712909429008e-05	3.69124596941154e-06	0.00530683869288603	0.000366730821911767	0.00383403732823005	0.000617947642785388	0.000617947642785388	1.71559782912157e-05	2.15688421389478e-06	0	0	0	0	0.00547248795485197	HALLMARK_HEDGEHOG_SIGNALING	kendall_tau	MONOCYTE:	Normal	Tumor
