## Supplementary material for "Expression variation analysis for tumor heterogeneity in single-cell RNA-sequencing data"

	E1	E2	E12	zscore	zscoreD12D1	zscoreD12D2	VarEta1	VarEta2	sdtotal	CovD12D12p	CovD12D1p2	CovD1D12	CovD1D12.1	vartotD12D1	vartotD12D2	pvalue	pvalueD12D1	pvalueD12D2	pvalueTotal	mysdtotal	pathway_name	metric	celltype	group1	group2
HALLMARK_PANCREAS_BETA_CELLS	0.0359218804268889	0.0730215665223561	0.0562312130752773	-15.0550683673832	14.0910968987418	-15.2824310250575	1.62944895282596e-06	4.34315567110398e-06	0.00244389128725685	0.000175581565505331	0.00257555629968539	0.000199390773491184	0.000199390773491184	1.9773118724933e-06	1.10707648102106e-06	0	0	0	0	0.0039372125655101	HALLMARK_PANCREAS_BETA_CELLS	kendall_tau	NK:	Normal	Tumor
HALLMARK_MYOGENESIS	0.0813661594702874	0.116782542614504	0.102558845413221	-14.8813388449329	13.759683445845	-12.9732401363422	1.7844139880786e-06	3.77960112432736e-06	0.00235881646433247	0.000181071470573668	0.00228221420304466	0.000157195987962436	0.000157195987962436	2.2722208531582e-06	1.10206536107025e-06	0	0	0	0	0.00366445109253745	HALLMARK_MYOGENESIS	kendall_tau	NK:	Normal	Tumor
HALLMARK_IL2_STAT5_SIGNALING	0.0670566636289004	0.103204664850332	0.088520769234698	-16.2083367084543	14.4550410875061	-14.7524268306424	1.69446798893387e-06	3.179370474431e-06	0.00220767716466083	0.000141989684425163	0.00198253549588196	0.000134647818852581	0.000134647818852581	2.10489002127209e-06	8.9073074041803e-07	0	0	0	0	0.00338602829899983	HALLMARK_IL2_STAT5_SIGNALING	kendall_tau	NK:	Normal	Tumor
HALLMARK_ESTROGEN_RESPONSE_EARLY	0.065746969821768	0.103128522162657	0.0872536822345885	-15.7530012914914	14.7394863710095	-14.9337090111691	1.40236234014921e-06	4.12867033517376e-06	0.00235181476211945	0.000148911321247843	0.00252488366288116	0.000148529395751079	0.000148529395751079	2.02903771971745e-06	1.03001274118386e-06	0	0	0	0	0.00384035326705095	HALLMARK_ESTROGEN_RESPONSE_EARLY	kendall_tau	NK:	Normal	Tumor
HALLMARK_BILE_ACID_METABOLISM	0.0729218773041235	0.11731394695966	0.0988645333983245	-14.7320056037717	13.7537396562549	-13.6177345210421	2.67679799831117e-06	6.30322682377697e-06	0.00299666895437053	0.000261067605531165	0.00373691749695584	0.000251086364794305	0.000251086364794305	3.45784708509082e-06	1.73550429709247e-06	0	0	0	0	0.00471946167382435	HALLMARK_BILE_ACID_METABOLISM	kendall_tau	NK:	Normal	Tumor
HALLMARK_MITOTIC_SPINDLE	0.0630465463203883	0.0989563693526218	0.0838508110954508	-15.1824715314916	14.0502026579407	-14.4192016159972	1.76636367586947e-06	3.72788256672995e-06	0.00234398085371861	0.000166170554846526	0.00228317653021217	0.000176828157283408	0.000176828157283408	2.09249982719626e-06	9.97466144226405e-07	0	0	0	0	0.00366009597864846	HALLMARK_MITOTIC_SPINDLE	kendall_tau	NK:	Normal	Tumor
HALLMARK_INFLAMMATORY_RESPONSE	0.0588082620764881	0.0948907055506105	0.0798317015528939	-15.7159057947919	14.3698520552674	-14.7455101869022	1.53406977953278e-06	3.63717332768561e-06	0.00227403674271512	0.000136651796965626	0.00222578739130566	0.000138913891711448	0.000138913891711448	2.04043943697635e-06	9.42972578274611e-07	0	0	0	0	0.00360568471474565	HALLMARK_INFLAMMATORY_RESPONSE	kendall_tau	NK:	Normal	Tumor
HALLMARK_ESTROGEN_RESPONSE_LATE	0.0660195931399263	0.0996115768387106	0.0856224945874005	-15.4397402916665	14.2816086816691	-14.3593030553362	1.36849377354756e-06	3.26510365093533e-06	0.00215257924929209	0.000135415055075514	0.00202649225120156	0.000135777309855734	0.000135777309855734	1.78402410364864e-06	8.49099456017604e-07	0	0	0	0	0.00342534966558267	HALLMARK_ESTROGEN_RESPONSE_LATE	kendall_tau	NK:	Normal	Tumor
HALLMARK_ADIPOGENESIS	0.0677103450331239	0.109175008110593	0.0916238666408503	-16.4219228343178	14.9050873143867	-15.5622884320524	2.12533024384304e-06	4.15008193268035e-06	0.00250507727955115	0.000186632723679145	0.00246409426555579	0.00019313209451113	0.00019313209451113	2.47405620051821e-06	1.17193176397543e-06	0	0	0	0	0.00385627432074234	HALLMARK_ADIPOGENESIS	kendall_tau	NK:	Normal	Tumor
HALLMARK_P53_PATHWAY	0.0701626962713341	0.109838779402113	0.093825536104459	-16.2477855663759	14.4258468039215	-14.8585881484536	2.07191010831424e-06	3.7911505285561e-06	0.00242137577357798	0.000171578302668736	0.00240122910327942	0.000159873873503953	0.000159873873503953	2.59061213457804e-06	1.0614580120499e-06	0	0	0	0	0.00370419975067326	HALLMARK_P53_PATHWAY	kendall_tau	NK:	Normal	Tumor
HALLMARK_HEME_METABOLISM	0.065501925977992	0.108099515922976	0.0901038610898777	-15.9733469379195	14.7090126219251	-15.3395924571506	1.97368907194229e-06	5.03808920300681e-06	0.00264797626026917	0.00018073539839368	0.00307808247600724	0.000186654373244085	0.000186654373244085	2.69750902408668e-06	1.27628274911344e-06	0	0	0	0	0.00424426358643146	HALLMARK_HEME_METABOLISM	kendall_tau	NK:	Normal	Tumor
HALLMARK_CHOLESTEROL_HOMEOSTASIS	0.0783951651181372	0.124259875309928	0.105401573379266	-15.1257032713694	13.8254687570299	-13.824242593934	3.30013917754017e-06	5.79431927266671e-06	0.00301570198298951	0.000303850715537379	0.00343954341141575	0.000290675647918768	0.000290675647918768	3.71569740888474e-06	1.76089760379811e-06	0	0	0	0	0.0045449703647126	HALLMARK_CHOLESTEROL_HOMEOSTASIS	kendall_tau	NK:	Normal	Tumor
HALLMARK_NOTCH_SIGNALING	0.0677426233539816	0.109696548645787	0.0922820595994862	-14.9677930918444	13.9176963903412	-14.0646830558698	2.43869654470078e-06	5.31781329831814e-06	0.00278505113831307	0.000234746971017146	0.00326423024518083	0.00023714952997254	0.00023714952997254	3.00881190241015e-06	1.43306854544485e-06	0	0	0	0	0.00436442937242292	HALLMARK_NOTCH_SIGNALING	kendall_tau	NK:	Normal	Tumor
HALLMARK_ALLOGRAFT_REJECTION	0.0700217068400799	0.103013909579612	0.0894292929360052	-16.9168585348288	15.0551237495318	-15.8571057227137	1.28951168044003e-06	2.41398629648032e-06	0.00192444744717032	0.000105088193693512	0.00155250382146133	0.000110989855880079	0.000110989855880079	1.56178327457706e-06	6.33916971865968e-07	0	0	0	0	0.00297310341422452	HALLMARK_ALLOGRAFT_REJECTION	kendall_tau	NK:	Normal	Tumor
HALLMARK_INTERFERON_GAMMA_RESPONSE	0.0688423056699454	0.109813558122706	0.0925047628281513	-17.6601327739618	15.7125083076348	-17.1538645744517	1.77768145804619e-06	3.50465139066728e-06	0.00229833262360205	0.000140126459402395	0.00217594804881481	0.000152526447100864	0.000152526447100864	2.16792475092103e-06	9.18145225885485e-07	0	0	0	0	0.00357114547248351	HALLMARK_INTERFERON_GAMMA_RESPONSE	kendall_tau	NK:	Normal	Tumor
HALLMARK_ANDROGEN_RESPONSE	0.061912354198449	0.0967839305467448	0.0818745309724329	-15.0107552983887	14.0193872072742	-14.3550009695443	1.88869923768814e-06	3.40812245076333e-06	0.00230148249796766	0.000187693266910946	0.00204954045567179	0.000204937792963707	0.000204937792963707	1.92748538608926e-06	9.7873272966419e-07	0	0	0	0	0.0035083121682361	HALLMARK_ANDROGEN_RESPONSE	kendall_tau	NK:	Normal	Tumor
HALLMARK_TNFA_SIGNALING_VIA_NFKB	0.0643782881336668	0.0996359680246694	0.0853337960064926	-16.5012730082595	14.5957167735455	-15.1725951623538	1.74318856053258e-06	2.72214549836636e-06	0.00211313370587356	0.000148264710714641	0.00176396867826148	0.000146459770579102	0.000146459770579102	1.9613205206723e-06	7.88554875582058e-07	0	0	0	0	0.00316483670300744	HALLMARK_TNFA_SIGNALING_VIA_NFKB	kendall_tau	NK:	Normal	Tumor
HALLMARK_PEROXISOME	0.0694974427352735	0.113040407010955	0.0947935375129172	-16.1040909116238	14.6993243502912	-15.0586002704572	2.08210784956614e-06	5.12866945922065e-06	0.0026852890549784	0.000182311338589283	0.00304274644293022	0.000176224879154899	0.000176224879154899	2.86150324979665e-06	1.36827539720634e-06	0	0	0	0	0.00426147401268687	HALLMARK_PEROXISOME	kendall_tau	NK:	Normal	Tumor
HALLMARK_INTERFERON_ALPHA_RESPONSE	0.0619663243523133	0.104166796210759	0.0857385695285181	-17.4488700154669	16.0785496392366	-17.1298428358497	1.8893294692324e-06	3.85991804506908e-06	0.00239775885240811	0.000188432256930817	0.00232917045366684	0.00020471052266427	0.00020471052266427	2.08598239451218e-06	1.05733832468453e-06	0	0	0	0	0.00374956963191132	HALLMARK_INTERFERON_ALPHA_RESPONSE	kendall_tau	NK:	Normal	Tumor
HALLMARK_TGF_BETA_SIGNALING	0.0610246068305953	0.102907261848335	0.0849883262158918	-16.1208678945995	15.0615208896466	-15.6476230501034	2.07407027923237e-06	4.57574007739197e-06	0.00257872262110998	0.000219895972133106	0.00285354746996545	0.000231287729706496	0.000231287729706496	2.43145839328655e-06	1.21137731869305e-06	0	0	0	0	0.00407972912852043	HALLMARK_TGF_BETA_SIGNALING	kendall_tau	NK:	Normal	Tumor
HALLMARK_FATTY_ACID_METABOLISM	0.0672720292709931	0.109151985342367	0.0914151559058423	-16.5313495563882	15.0157776858121	-15.5597880511827	1.87088944949568e-06	4.44705297342568e-06	0.00251355175457387	0.000164614542310548	0.00262224131981612	0.000162009464073412	0.000162009464073412	2.48518343911421e-06	1.19940527537749e-06	0	0	0	0	0.00397364921548872	HALLMARK_FATTY_ACID_METABOLISM	kendall_tau	NK:	Normal	Tumor
HALLMARK_UNFOLDED_PROTEIN_RESPONSE	0.0776017694695531	0.124779773998948	0.104783565836181	-16.4160694396824	15.0410058947332	-16.1062285878971	3.13011172887174e-06	5.02914136132582e-06	0.00285644063306024	0.000301904457444369	0.00319385098106524	0.000325264509378123	0.000325264509378123	3.16589746990506e-06	1.44137241087381e-06	0	0	0	0	0.00431247314021149	HALLMARK_UNFOLDED_PROTEIN_RESPONSE	kendall_tau	NK:	Normal	Tumor
HALLMARK_MTORC1_SIGNALING	0.0711495717521173	0.112835290202803	0.0950979757948178	-16.933331195995	15.3848412129583	-16.4882593369542	1.96367973905515e-06	3.99655960186646e-06	0.00244136014158534	0.000177991341437795	0.00248368025642945	0.000190998565231782	0.000190998565231782	2.32307645097677e-06	1.05724712172691e-06	0	0	0	0	0.00381414129580624	HALLMARK_MTORC1_SIGNALING	kendall_tau	NK:	Normal	Tumor
HALLMARK_UV_RESPONSE_UP	0.0625313266561002	0.0975951255290983	0.0830917127074682	-16.4790020816297	14.8639620475398	-15.4549234851708	1.53733419242108e-06	2.89014138057369e-06	0.00210415673679381	0.000140997094507498	0.00185766195785358	0.00014378711175153	0.00014378711175153	1.81334530181547e-06	7.80656812532287e-07	0	0	0	0	0.00325446423546476	HALLMARK_UV_RESPONSE_UP	kendall_tau	NK:	Normal	Tumor
HALLMARK_ANGIOGENESIS	0.0843669207063135	0.122736107359926	0.107609854148437	-14.0931872571439	12.9860929966201	-12.0849750731779	2.95341072261381e-06	4.35878265899636e-06	0.00270410676224334	0.000302494445354171	0.00266575357835589	0.000266798040985341	0.000266798040985341	3.10350097036736e-06	1.46664722724279e-06	0	0	0	0	0.00396082054677463	HALLMARK_ANGIOGENESIS	kendall_tau	NK:	Normal	Tumor
HALLMARK_MYC_TARGETS_V1	0.0934313847200765	0.135174222787656	0.117022371860501	-17.4410418692043	15.9486261003398	-17.3455328063255	2.51795594087311e-06	3.11025624602339e-06	0.00237238533693338	0.00024597128369868	0.00193877587884446	0.000278165831686446	0.000278165831686446	2.08799172223613e-06	9.95132185940345e-07	0	0	0	0	0.00342890421641633	HALLMARK_MYC_TARGETS_V1	kendall_tau	NK:	Normal	Tumor
HALLMARK_DNA_REPAIR	0.0742062327454293	0.126536358979301	0.104268208991266	-17.1378363037578	15.5741331961523	-16.9082235387392	2.81300780297288e-06	6.41076289495256e-06	0.0030370661332815	0.000230063295524163	0.00390938260292716	0.000252521324955737	0.000252521324955737	3.62586646152008e-06	1.63449205138725e-06	0	0	0	0	0.00480410255941311	HALLMARK_DNA_REPAIR	kendall_tau	NK:	Normal	Tumor
HALLMARK_KRAS_SIGNALING_UP	0.0699268883288547	0.102331253007339	0.089397376307501	-15.2545497358737	13.7974178510679	-13.1920680594945	1.41832483982187e-06	2.99408186340849e-06	0.0021005729464197	0.000131710369392206	0.00182605720908747	0.000110565740099639	0.000110565740099639	1.8913978702971e-06	8.61239627477862e-07	0	0	0	0	0.00326152112973189	HALLMARK_KRAS_SIGNALING_UP	kendall_tau	NK:	Normal	Tumor
HALLMARK_HYPOXIA	0.0626249047033753	0.0935769829869312	0.0808981785245816	-16.7282877818836	14.8141565591518	-15.1629186999353	1.12060951071368e-06	2.20294027566143e-06	0.00182306055477461	9.52679218162887e-05	0.00139045417100988	9.14749552208653e-05	9.14749552208653e-05	1.42152419931512e-06	5.99183217326659e-07	0	0	0	0	0.00282669463688815	HALLMARK_HYPOXIA	kendall_tau	NK:	Normal	Tumor
HALLMARK_SPERMATOGENESIS	0.0768484333701725	0.121253707400779	0.102661790724776	-14.4833891768562	13.6776944401047	-13.5888129705151	2.64860419458274e-06	6.65141429474399e-06	0.00304959316783841	0.000267195628133302	0.00397092898953765	0.000266676136292493	0.000266676136292493	3.46174802969407e-06	1.77191138676847e-06	0	0	0	0	0.0048517024924912	HALLMARK_SPERMATOGENESIS	kendall_tau	NK:	Normal	Tumor
HALLMARK_OXIDATIVE_PHOSPHORYLATION	0.0901589183332196	0.138260253933609	0.117489429406895	-17.607421276567	15.9049716429942	-17.6183030916852	2.99680844526004e-06	4.36635168558727e-06	0.00271351435058805	0.00026160062077166	0.00267432327977247	0.000299613086608716	0.000299613086608716	2.85277059731848e-06	1.28988644561204e-06	0	0	0	0	0.00402088093181574	HALLMARK_OXIDATIVE_PHOSPHORYLATION	kendall_tau	NK:	Normal	Tumor
HALLMARK_EPITHELIAL_MESENCHYMAL_TRANSITION	0.0909487369557496	0.122509451517294	0.110238383108539	-14.8552747547464	13.4649914114563	-12.0526096323312	1.41750046356258e-06	2.99619524325348e-06	0.0021008797459198	0.000148727470258	0.00179350640169995	0.000103336159458551	0.000103336159458551	1.95227880824386e-06	9.36579398682788e-07	0	0	0	0	0.00324738624918359	HALLMARK_EPITHELIAL_MESENCHYMAL_TRANSITION	kendall_tau	NK:	Normal	Tumor
HALLMARK_MYC_TARGETS_V2	0.0822009517901868	0.130054158217605	0.110507438247882	-14.8695134648702	13.6966727571434	-13.5764651472975	3.4617018603636e-06	6.7951691985488e-06	0.00320263501806128	0.000333881050698745	0.00412215506644253	0.000310355254467038	0.000310355254467038	4.17111999126993e-06	1.97288096897307e-06	0	0	0	0	0.00492458544128476	HALLMARK_MYC_TARGETS_V2	kendall_tau	NK:	Normal	Tumor
HALLMARK_E2F_TARGETS	0.0631203901325516	0.108041297898249	0.0887694220242871	-16.1289309623873	14.9966642303185	-15.7622273141352	2.22525851054861e-06	5.4316002175177e-06	0.00276710294858473	0.000214106838246696	0.00329690334428562	0.000230305442864134	0.000230305442864134	2.82518016112253e-06	1.39490228892421e-06	0	0	0	0	0.00441559589531481	HALLMARK_E2F_TARGETS	kendall_tau	NK:	Normal	Tumor
HALLMARK_IL6_JAK_STAT3_SIGNALING	0.057875802357309	0.0956218248785064	0.0798168514103509	-16.5914049460299	15.1262026927794	-15.5735633206292	1.59902448604531e-06	3.4767585502319e-06	0.00225294985214434	0.000150401885435311	0.00214718880649108	0.000150671800667395	0.000150671800667395	2.00404461901395e-06	9.29939124850586e-07	0	0	0	0	0.00354425547417566	HALLMARK_IL6_JAK_STAT3_SIGNALING	kendall_tau	NK:	Normal	Tumor
HALLMARK_PROTEIN_SECRETION	0.0757497741424174	0.118850228526267	0.100319971377873	-15.2829327089871	14.320358778253	-14.8094839055112	2.88840454987209e-06	4.96494912912638e-06	0.00280238357099782	0.000296546091935914	0.00298605802830288	0.000318913384158694	0.000318913384158694	2.84380804563932e-06	1.46560804435955e-06	0	0	0	0	0.00424434234464267	HALLMARK_PROTEIN_SECRETION	kendall_tau	NK:	Normal	Tumor
HALLMARK_UV_RESPONSE_DN	0.063661938469039	0.103202044282855	0.0864761178821066	-16.4542677079425	15.1599458945579	-15.5417785437726	1.36536611550128e-06	4.3091890760011e-06	0.00238213248823452	0.00012565384253119	0.00259168388758803	0.000123181574865356	0.000123181574865356	2.16471941117579e-06	1.05818765123991e-06	0	0	0	0	0.00390862883394066	HALLMARK_UV_RESPONSE_DN	kendall_tau	NK:	Normal	Tumor
HALLMARK_APOPTOSIS	0.0729731949872615	0.112389560337602	0.0961009883504082	-18.2266936658145	15.8720771882518	-17.3384841192483	1.86691352289302e-06	2.70976331157794e-06	0.00213931690837775	0.000150243858917584	0.00176793675446081	0.000156170039191854	0.000156170039191854	2.02324868207663e-06	7.82559050818597e-07	0	0	0	0	0.00318162364046834	HALLMARK_APOPTOSIS	kendall_tau	NK:	Normal	Tumor
HALLMARK_REACTIVE_OXIGEN_SPECIES_PATHWAY	0.0748703207776144	0.113861042521123	0.0970535661418593	-13.8826002238516	13.2771546966733	-13.1788560716512	3.78160291371764e-06	4.00665158278399e-06	0.00279074443410744	0.000421998408348377	0.00235906145107675	0.000450778562433839	0.000450778562433839	2.69151608694967e-06	1.52648322749052e-06	0	0	0	0	0.00385746604588372	HALLMARK_REACTIVE_OXIGEN_SPECIES_PATHWAY	kendall_tau	NK:	Normal	Tumor
HALLMARK_COMPLEMENT	0.0666000670185139	0.100693225655328	0.0865385176343599	-16.3672633749876	14.5441813290616	-15.184928538175	1.48236078322948e-06	2.75656614899145e-06	0.00205886544781851	0.000117916134303062	0.00167590175717037	0.000120489577640041	0.000120489577640041	1.77933522097808e-06	7.68913061822107e-07	0	0	0	0	0.0031470670478284	HALLMARK_COMPLEMENT	kendall_tau	NK:	Normal	Tumor
HALLMARK_APICAL_JUNCTION	0.0680813073492839	0.0998665043121354	0.0869936728589195	-14.8712522207445	13.6066601296087	-13.5750913825929	1.21883450430213e-06	3.24946674490939e-06	0.00211383567223461	0.000108590899769622	0.0020598218732625	0.000103284109706482	0.000103284109706482	1.83191774384468e-06	7.99213135585892e-07	0	0	0	0	0.00340757178298219	HALLMARK_APICAL_JUNCTION	kendall_tau	NK:	Normal	Tumor
HALLMARK_GLYCOLYSIS	0.065849080153498	0.103636627254123	0.0879418260862529	-15.8151785237607	14.3938615530678	-14.7843901746884	1.72949943466539e-06	3.87935810615098e-06	0.00236830267086291	0.000149933363144293	0.00236714523335903	0.000150642835592118	0.000150642835592118	2.25583437312619e-06	1.02695040846173e-06	0	0	0	0	0.00372343599986298	HALLMARK_GLYCOLYSIS	kendall_tau	NK:	Normal	Tumor
HALLMARK_PI3K_AKT_MTOR_SIGNALING	0.070629290912676	0.105440187001143	0.0908355736441142	-15.2849777151863	14.1314034891769	-14.3782826389137	1.94849714209947e-06	3.13831819039967e-06	0.00225539693457696	0.000182438686452131	0.0019037353124016	0.000198136128488405	0.000198136128488405	1.94457128591053e-06	9.31730085831252e-07	0	0	0	0	0.00337405140773678	HALLMARK_PI3K_AKT_MTOR_SIGNALING	kendall_tau	NK:	Normal	Tumor
HALLMARK_G2M_CHECKPOINT	0.0642608019566237	0.102902397073695	0.0864153371187167	-15.3423097084307	14.2976317393096	-14.6861413335063	2.02763804757283e-06	4.21585693334368e-06	0.00249869865748483	0.000202535952329235	0.00254288117942787	0.000214245386385605	0.000214245386385605	2.30102714933152e-06	1.16029155972147e-06	0	0	0	0	0.00389248451111596	HALLMARK_G2M_CHECKPOINT	kendall_tau	NK:	Normal	Tumor
HALLMARK_APICAL_SURFACE	0.065945839084426	0.0881821909225426	0.0795460059973527	-11.973982791466	11.3232217590968	-10.2331643863151	1.52359035123796e-06	1.82506516294634e-06	0.00182993319937759	0.000154333433539193	0.0011873447759013	0.000159421728548554	0.000159421728548554	1.34260838198126e-06	6.12236071673231e-07	0	0	0	0	0.00259567017379619	HALLMARK_APICAL_SURFACE	kendall_tau	NK:	Normal	Tumor
HALLMARK_XENOBIOTIC_METABOLISM	0.0668775450619816	0.10603876478505	0.0898315066719068	-15.5869937832206	14.2096489162994	-14.2692235841955	1.90470690595125e-06	4.30759403099469e-06	0.0024924487832142	0.000172432923587755	0.00257026971130937	0.000161191201588473	0.000161191201588473	2.50944775691909e-06	1.19008525463034e-06	0	0	0	0	0.00390775087404558	HALLMARK_XENOBIOTIC_METABOLISM	kendall_tau	NK:	Normal	Tumor
HALLMARK_WNT_BETA_CATENIN_SIGNALING	0.0719418122135514	0.109311801778118	0.0935171366573805	-14.1064598019456	13.4319822841989	-12.8252727663713	2.51742210204147e-06	4.40052163094077e-06	0.00263019842083867	0.000279911748187771	0.00250488784965762	0.000275300808767768	0.000275300808767768	2.48008758987072e-06	1.41665787341921e-06	0	0	0	0	0.00395392870730175	HALLMARK_WNT_BETA_CATENIN_SIGNALING	kendall_tau	NK:	Normal	Tumor
HALLMARK_KRAS_SIGNALING_DN	0.0754657202509169	0.1074916559907	0.0946820044942768	-13.2770926864618	12.6742632259772	-11.8035867221935	2.08566985628338e-06	3.63265119553461e-06	0.00239130112110917	0.000239858928630621	0.0023493374531928	0.00023121020312932	0.00023121020312932	2.19875868522401e-06	1.07773244190116e-06	0	0	0	0	0.00364320875051221	HALLMARK_KRAS_SIGNALING_DN	kendall_tau	NK:	Normal	Tumor
HALLMARK_COAGULATION	0.0676839154610123	0.105340726057995	0.089867081626338	-15.681647684032	14.1768178778532	-14.5930592009443	1.94349135830061e-06	3.72289427703531e-06	0.00238041711372942	0.000169419076259872	0.00232042098148206	0.000169264175019218	0.000169264175019218	2.34844044132579e-06	1.02432673405208e-06	0	0	0	0	0.00366484628877848	HALLMARK_COAGULATION	kendall_tau	NK:	Normal	Tumor
HALLMARK_HEDGEHOG_SIGNALING	0.0726324748229941	0.10586423559551	0.0919458459367843	-12.9641286492544	12.5464635047165	-11.6954730835199	1.93588801408173e-06	4.53493911351636e-06	0.0025437820519058	0.00022531315640572	0.00261750874930714	0.000217211358220051	0.000217211358220051	2.26959167881687e-06	1.31625805877952e-06	0	0	0	0	0.00398978911461494	HALLMARK_HEDGEHOG_SIGNALING	kendall_tau	NK:	Normal	Tumor
